# Prime Editing in Mice Reveals the Essentiality of a Single Base in Driving Tissue-Specific Gene Expression

**DOI:** 10.1101/2020.11.07.372748

**Authors:** Pan Gao, Qing Lyu, Amr R. Ghanam, Cicera R. Lazzarotto, Gregory A. Newby, Wei Zhang, Mihyun Choi, Orazio J. Slivano, Kevin Holden, John A. Walker, Anastasia P. Kadina, Rob J. Munroe, Christian M. Abratte, John C. Schimenti, David R. Liu, Shengdar Q. Tsai, Xiaochun Long, Joseph M. Miano

## Abstract

Most single nucleotide variants (SNVs) occur in noncoding sequence where millions of transcription factor binding sites (TFBS) reside. Several genome editing platforms have emerged to evaluate the functionality of TFBS in animals. Here, a comparative analysis of CRISPR-mediated homology-directed repair (HDR) versus the recently reported prime editing 2 (PE2) system was carried out in mice to demonstrate the essentiality of a single TFBS, called a CArG box, in the promoter region of the *Tspan2* gene. HDR-mediated substitution of three base pairs in the *Tspan2* CArG box resulted in 20/37 (54%) founder mice testing positive for the correct edit. Mice homozygous for this edit showed near loss of *Tspan2* expression in aorta and bladder with no change in heart or brain. Using the same protospacer, PE2-mediated editing of a single base in the *Tspan2* CArG box yielded 12/47 (26%) founder mice testing positive for the correct edit. This single base substitution resulted in ∼90% loss of *Tspan2* expression in aorta and bladder with no change in heart or brain. Targeted sequencing demonstrated all PE2 and HDR founders with some frequency of on-target editing. However, whereas no spurious on-target indels were detected in any of the PE2 founders, many HDR founders showed variable levels of on-target indels. Further, off-target analysis by targeted sequencing revealed mutations in 5/11 (45%) HDR founders but none in PE2 founders. These results demonstrate high fidelity editing of a TFBS with PE2 and suggest a new paradigm for Cre/*lox*P-free tissue-specific gene inactivation via single base substitution in a TFBS. The PE2 platform of genome editing represents a powerful approach for modeling and correcting relevant noncoding SNVs in the mouse.

---

Proper spatiotemporal control of gene expression requires the RNA polymerase II complex to physically associate with DNA-binding transcription factors and their coregulators over transcription factor binding sites (TFBSs) located in the promoter and enhancer region of target genes.^1^ Elucidating enhancer function and the role of individual TFBSs has informed our understanding of basic mechanisms of gene transcription as well as the development of Cre/*lox*P mouse models for cell-restricted gene inactivation. Further, since most sequence variants (*e*.*g*., single nucleotide variants or SNVs) associated with human disease occur in noncoding sequence space where TFBSs reside,^2, 3^ understanding the biology of TFBS may provide insight into basic mechanisms of disease.^4^ The traditional approach to studying the function of a TFBS is through *in vitro* or *in vivo* reporter assays, where the TFBS is studied outside of its normal genomic context. Notably, few TFBSs have been modified in their native genomic milieu of the mouse and nearly all yielded imprecise mutations and genomic scarring (*e*.*g*., residual *lox*P sequence).^5-8^ Generating such mouse models with conventional embryonic stem cell targeting is labor-intensive and expensive, and the results can be uncertain given the known redundancies in TFBS utilization for target gene transcription.^9^

The emergence of clustered regularly interspaced short palindromic repeats (CRISPR) genome editing ^10, 11^ has greatly facilitated the development of precision-guided alterations to the mouse genome.^12-14^ The first generation of CRISPR editing in mice utilized three components: an endonuclease (Cas9); a single guide RNA (sgRNA) that shepherds Cas9 to the sequence to be edited; and a repair template, generally a single-strand oligodeoxynucleotide (ssODN), engineered to carry small insertions, deletions, or substitutions that are installed into the target DNA sequence during homology directed repair (HDR) of the sgRNA-Cas9 induced double-strand break.^15-17^ Three-component CRISPR successfully disrupted TFBSs in their native genomic context of mice, revealing insight into target gene expression in an in vivo setting.^18-20^ However, HDR-mediated editing is often inefficient, is limited to actively dividing cells, is associated with unwanted collateral indel mutations, and may yield off-targeting events.^21^ A second generation CRISPR platform, called base editing,^22^ was developed wherein an sgRNA directs a Cas9 nickase fused to a cytidine or adenine deaminase to target DNA for incorporation of base substitutions without the generation of a double-strand break in DNA or the need of a repair template. Base editing simplifies delivery and reduces the proportion of indels. This two-component platform edited separable TFBS in the mouse with no detectable off-targets.^23^ However, base editing is currently limited to base transitions and may generate so-called bystander substitutions at neighboring bases within the editing window, thus complicating the identification of correctly edited TFBS. Recently, a new two-component genome editing platform, called prime editing, was described in which a Cas9 nickase fused to an engineered Maloney murine leukemia virus reverse transcriptase can directly copy desired edits in the target DNA sequence from a prime editing guide RNA (pegRNA).^24^ Prime editing was demonstrated to install >175 different edits, including all possible base substitutions, in various human cell lines with limited off-target events.^24^ Thus, in principle, prime editing represents a versatile, precision-guided platform that can potentially correct all SNVs of clinical importance with limited off-targeting events.^24^ Prime editing has been reported in plants,^25-27^ in mouse embryos,^28, 29^ and in Drosophila.^30^ Here, we sought to test the efficiency of prime editing versus three-component HDR editing at a single TFBS in the mouse. We demonstrate high fidelity prime editing in germline transmitted adult mice and an unexpected phenotype in adult mice homozygous for a single base pair edit in a TFBS.
