## Supplemental Table 1 for "Prime Editing in Mice Reveals the Essentiality of a Single Base in Driving Tissue-Specific Gene Expression"

### Sheet: Sheet1
Supplementary Table 1. List of CRISPOR predicted off-targets and associated CArG box and RNA-seq expression
CRISPOR Predicted Off-targets
Mismatch #:sequence:nearest gene	CArG sequence	RNA-seq result	Overlap with CHANGE-seq?
4:exon:Mplkip	CCTTAATGGG, +2527	No change	Y
4:intron:Piezo2	CCATAATAGG, >100kb	No change	N
4:intergenic:Phactr2-Fuca2	CCATAATTGG, -3356	No change	N
4:intergenic:Gm25437-Gm22684	TCTTAATAGG, >100kb	No change	N
4:intergenic:Gm24213-mmu-mir-6370	TCTTAAAAGG, >100kb	No change	N
4:intron:Ldlrad3	TCTTAAAAGG, >100kb	No change	Y
4:intron:Cdk14	CCTCAATCGG, >50kb	No change	N
4:intron:Sbf2	CCTTAAAAGG, >80kb	No change	N
4:intron:Spock3	CCTTAAATGG, >100kb	No change	Y
4:intergenic:Gm5449-Drd1a	CCTTTAAAGG, >25kb	No change	N
4:intergenic:Gm22746-Gm15215	CCTTATTTGG, >100kb	No change	N
4:intergenic:Gm25005-Gm22819	CCTTAGTTGG, +5572	NA	Y
3:intergenic:Eva1a-Tacr1	CCCTAATTGG, >100kb	NA	Y
4:intergenic:Kbtbd3-Gm23992	CCTTAATTGG, >35kb	No change	N
4:intergenic:Hcn1-Gm26349	CCTTAATGGG, >100kb	No change	Y
4:intergenic:Gm22939-Cntnap2	CCATAAGAGG, >100kb	No change	N
4:intergenic:Lancl3-Xk	CCTTATTAGG, -800bp	No change	N
4:intron:Syt1	TCCTAATTGG, >100kb	No change	N
4:intergenic:Gm22917-Gm26245	CCTTAATAGG, >100kb	No change	Y
4:intergenic:4930556G01Rik-Gm11921	TCTTAATGGG, >100kb	No change	N
4:intergenic:Agpat4-Tdgf1-ps2	CCTTTTATGG, >25kb	No change	N
4:intron:Tgfbr2	CCTCAATGGG, >25kb	No change	N
3:intron:Gm12162	CCTTAATTAG, >15kb	No change	Y
4:intergenic:Ncam2-Gm23355	ACGTAATAGG, >100kb	No change	N
4:intergenic:Rpl10l-Mdga2/MDGA2	CCTTACTGGG, >50kb	No change	Y
3:intergenic:Zfp97-Gm6712	CCTTAATAAG, -724bp	NA	Y
3:intergenic:BC002059-Zfp960	CCTTAATAAG, >25kb	No change	Y
3:intergenic:Gm6712-Oaz1-ps	CCTTAATAAG, >25kb	No change	Y
3:intergenic:Zfp97-Gm6712	CCTTAATAAG, >25kb	No change	Y
3:intergenic:Zfp960-Zfp97	CCTTAATAAG, >25kb	No change	Y
4:intergenic:Gm11499-Gm11500	ACTAAATTGG, >100kb	No change	N
4:exon:Usp13	CCTTTGTTGG, >100kb	No change	N
4:intergenic:Gm25460-Gm5263	CCTTACTGGG, >500kb	No change	Y
4:intergenic:1700123K08Rik-Zfp68/Gm24082	CCTTAATAGG, >20kb	No change	N
4:intergenic:Gm23151-Gm24839	CCTTGATGGG, >100kb	No change	N
3:intergenic:Gm15155-Gm15160	CCTTAATTAG, >100kb	No change	Y
4:intron:Alk	CCTTGATTGG, >500kb	No change	N
4:intergenic:Gm22782-Rpl10l	CCTTAGTAGG, >500kb	No change	N
3:intergenic:Arl14-Ppm1l	CCTTAATTAG, >50kb	No change	Y
4:intergenic:Ercc6l2-Hsd17b3	TATTAATCGG, >50kb	No change	N
3:intergenic:Gyk-Gm14766	CCTTAATTAG, -6078	No change	Y
4:intron:Wsb2	CCATACTGGG, >30kb	No change	N
4:intergenic:Gm23738-Tcp1-ps1	ACTTAATAGG, >100kb	No change	N
4:intergenic:Gm24519-Mctp1	CCTTTATTGG, >100kb	No change	N
4:intergenic:Gm23342-Myt1l	CCTAATTTGG, >100kb	No change	N
1:intron:Gtf2a1	CCTTAATAGA, >20kb	No change	Y
4:intergenic:Gm23558-Galc	CATTATTTGG, >500kb	No change	N
4:intergenic:Rpsa-ps10-Mir3963	CCTTAAATGG, >100kb	No change	N
4:intergenic:Gm25375-Xxylt1	CCTTAATTGG, >100kb	No change	N
4:intergenic:Gm7820-Gm7821	CCTTAAGGGG, >100kb	No change	N
4:intergenic:Gm24039-4930461C15Rik	CATTCATGGG, >100kb	No change	N
4:intron:Med13	CCTTAACGGG, >50kb	No change	N
4:intergenic:Sox11-Gm24326	CCTTACAAGG, >100kb	No change	N
4:intergenic:Gm23389-Gm23181	CCTAAATGGG, >100kb	No change	N
4:intergenic:Gm24968-Gm22797	CCATAACAGG, >100kb	No change	N
4:intron:Ahi1	CTTTAATTGG, >50kb	No change	N
4:intergenic:9330185C12Rik-Cntnap5a	CCTTCATGGG, >500kb	No change	N
4:intergenic:4930594M17Rik-Gm26012	CCTCACGTGG, >50kb	No change	N
4:exon:Atg9b	CCCTGAGGGG, +479bp	No change	N
4:intergenic:Fau-ps1-Macrod2	CCTTATGTGG, >100kb	No change	N
3:intergenic:Bhmt-ps1-Gm11903	CCTTAATGGA, >100kb	No change	Y
4:intron:Flrt2	CCTTACTAGG, >100kb	No change	N
4:intron:Plxna4	TCTTTCTTGG, >50kb	No change	N
4:intergenic:Iglv2-Olfr164	CCTGAGTTGG, >50kb	No change	N
4:intron:Nr6a1	CCTGAAATGG, >25kb	No change	N
4:intron:Smarca1	CAGTGGTGGG, >20kb	No change	N
4:intron:Rpn1	CATTAACCGG, +761	No change	N
4:intergenic:Gm25136-Grin2b/Gm14329	CCTAAACTGG, >20kb	No change	N
4:intron:Col25a1	CGTTAATAGG, >100kb	No change	N
4:intron:Mamld1	CTTTAAGGGG, >25kb	No change	N
4:intergenic:Olfr906-Olfr907	ACTAAAGTGG, +1253	No change	N
4:intron:Gabrb2	CCTTAATAGA, >100kb	No change	N
4:intergenic:Rpl21-ps13-mmu-mir-6401	CCTTAATTGA, >100kb	No change	N
4:intergenic:Gm23062-Hlcs	CATTGACAGG, >100kb	No change	N
3:intergenic:Fbxo15-Gm25453	CCTTAATGGA, >100kb	No change	Y
4:intergenic:Irf2bp2-Tomm20	AGTTCATGGG, >100kb	No change	N
4:intergenic:Slc25a10-Gm11789	GCTTAATGGG, >50kb	No change	N
4:intergenic:Ccdc3/Gm26776-Gm23118	GCTTAATAGG, >50kb	No change	N
4:intergenic:Gm9396-Col25a1	GCTTATTGGG, >50kb	No change	N
4:intron:Rbfox1	GCATAATTGG, >100kb	No change	N
4:intergenic:Phox2b-Tmem33	GCTTAGTTGG, >25kb	No change	N
Consensus CArG box
CArG-like (1 bp mismatch in red)
Not a CArG box (>2 bp mismatches in red)
