## Supplemental Table 2 for "Prime Editing in Mice Reveals the Essentiality of a Single Base in Driving Tissue-Specific Gene Expression"

### Sheet: sg and PE DEG
Supplementary Table 2. Significantly differentially expressed transcripts from bulk RNA-seq
HDR (sgRNA) editing RNA-seq										PE2 (pegRNA) editing RNA-seq
Gene	BaseMean	log2 Δ	Stat	pvalue	padj	CArG*				Gene	BaseMean	log2 Δ	Stat	pvalue	padj	CArG*
Tspan2	2371.05	-1.847	-14.674	9.39694e-49	2.0335e-44	Yes				Tspan2	4871.18	-3.002	-11.756	6.59e-32	1.15e-27	Yes
Slc2a5	49.597	-0.532	-5.418	6.01284e-08	0.00065059	No				Capza1	915.027	-1.082	-7.066	1.6e-12	1.4e-08	No
Gm10719	91.3	0.486	4.968	6.78105e-07	0.0048914	No				Gbp2b	48.156	2.47	6.889	5.6e-12	3.27e-08	No
Atp2a1	39.91	0.5	4.638	3.51552e-06	0.0141374	No				Hist1h2al	28.426	2.458	6.179	6.46e-10	2.82532e-06	Yes
Gm10722	93.894	0.558	4.651	3.29695e-06	0.0141374	No				Gm3608	208.027	2.101	5.978	2.26e-09	7.81449e-06	ND
Myh4	104.987	0.303	4.616	3.9198e-06	0.0141374	No				Gm42743	24.327	2.51	5.95	2.68e-09	7.81449e-06	ND
Ttc25	83.578	-0.419	-4.484	7.31466e-06	0.0226127	No				Selenbp2	25.592	2.079	5.446	5.15e-08	0.00012867	No
Hmcn2	1773.81	-0.471	-4.326	1.51807e-05	0.031122	No				Ptgs2	220.833	1.717	5.265	1.4e-07	0.000306659	No
Gm10720	31.045	0.467	4.298	1.7258e-05	0.031122	ND				Cebpd	866.967	0.885	5.138	2.78e-07	0.000539351	No
Thy1	421.333	-0.539	-4.3	1.70691e-05	0.031122	No				Sycp1	18.839	2.04	5.085	3.68e-07	0.000643907	No
Fam107a	898.519	0.519	4.374	1.21787e-05	0.031122	No				Rpl34-ps2	22.009	1.85	4.958	7.12e-07	0.00113161	ND
C4b	1865.66	-0.545	-4.324	1.52899e-05	0.031122	No				Gm8778	11.667	2.111	4.804	1.55173e-06	0.00226049	ND
Neb	170.988	0.551	4.255	2.08949e-05	0.034782	Yes				Tsc22d3	1888.84	1.311	4.786	1.70299e-06	0.00229	No
Wnt2	52.773	-0.545	-4.165	3.11322e-05	0.0459715	No				Sik1	1016.19	1.022	4.713	2.44242e-06	0.00304971	No
Pvalb	13.046	0.252	4.16	3.18657e-05	0.0459715	Yes				Cfi	15.54	1.795	4.695	2.66221e-06	0.00310254	No
Mki67	190.609	-0.547	-4.142	3.43691e-05	0.0464842	No				Socs1	272.208	-1.017	-4.667	3.05172e-06	0.00333419	No
Retnla	385.993	-0.54	-4.115	3.86717e-05	0.0492268	No				Slc22a3	1283.25	-1.686	-4.616	3.91612e-06	0.00402692	No
										Btg2	4728.11	1.08	4.464	8.03689e-06	0.00780516	No
										Csrp3	27.396	1.386	4.364	1.27499e-05	0.0117306	Yes
										Hjv	81.021	-1.464	-4.259	2.05159e-05	0.0179319	No
										Gm15920	95.59	-0.982	-4.227	2.36749e-05	0.0192731	ND
*CArG box must be conserved, within 4kb of TSS, and evidence of SRF binding										Hspa1b	1112.23	1.385	4.222	2.42554e-05	0.0192731	No
										Tenm2	113.081	1.395	4.209	2.57043e-05	0.0195364	No
										Gm12892	131.826	1.539	4.19	2.78445e-05	0.0202812	ND
										Gm4815	80.788	1.514	4.087	4.3632e-05	0.0305093	ND
										Depp1	671.718	1.067	4.071	4.68594e-05	0.0315058	Yes
										Hist2h2be	683.969	-0.921	-4.05	5.12185e-05	0.0331612	Yes
										Rag1	51.966	-1.282	-4.039	5.37456e-05	0.0335545	No
										A930005H10Rik	179.355	0.59	4.02	5.81684e-05	0.0350635	ND
										Unc5cl	11.879	-1.545	-4.002	6.29195e-05	0.0366632	No
										Muc1	55.11	-0.965	-3.952	7.75083e-05	0.0437072	No
										Tent5b	357.242	1.455	3.943	8.04126e-05	0.0439279	No
										Fosl2	2976.88	0.892	3.906	9.36967e-05	0.0496337	No
