## Supplemental Table 3 for "Prime Editing in Mice Reveals the Essentiality of a Single Base in Driving Tissue-Specific Gene Expression"

### Sheet: pool_1_frequency
Supplementary Table 3. Frequency of off-targeting in Pool1 across all founder mice
chr	start	end	name	sg_frequency_sg_3	sg_frequency_sg_5	sg_frequency_sg_7	sg_frequency_sg_10	sg_frequency_sg_11	sg_frequency_sg_12	sg_frequency_sg_24	sg_frequency_sg_32	sg_frequency_sg_33	sg_frequency_sg_36	sg_frequency_sg_37	no_frequency_control	pe_frequency_pe_2607	pe_frequency_pe_2693	pe_frequency_pe_2701	pe_frequency_pe_2848	pe_frequency_pe_2853	pe_frequency_pe_2859	pe_frequency_pe_2860	pe_frequency_pe_2861	pe_frequency_pe_2871pe_2872	pe_frequency_pe_2872	pe_frequency_pe_2886
chr11	71635556	71635579	Target002	0.0310296	0.0389434	0.0390665	0.0405197	0.0448841	0.048471	0.0345786	0.0483815	0.0469177	0.0346088	0.0265627	0.0394545	0.0503859	0.0539483	0.0522356	0.047669	0.0485457	0.0456503	0.0379557	0.0443521	0.0482544	0.0433126	0.0462608
chr15	95980627	95980650	Target003	0.0429097	0.0372293	0.0353186	0.032192	0.0439763	0.0309036	0.0392537	0.0346917	0.0303352	0.0328258	0.0382469	0.0344864	0.0509721	0.0432306	0.0487971	0.0385702	0.043387	0.0440947	0.036593	0.0391685	0.0347934	0.0350491	0.0451166
chr17	77995238	77995261	Target004	0.0258348	0.0350911	0.0195151	0.0245747	0.0215778	0.0250891	0.022332	0.0229791	0.0579928	0.0691885	0.0229251	0.0309528	0.0243172	0.039584	0.0347015	0.0425729	0.0347135	0.0285049	0.0345278	0.032626	0.0298852	0.0361592	0.0320307
chr2	4741794	4741817	Target007	0.0216534	0.0145938	0.0140712	0.0221588	0.0123704	0.0166735	0.00867639	0.0209319	0.0173146	0.027236	0.0194363	0.0232236	0.0170635	0.0315752	0.0380404	0.0217658	0.0211578	0.0230482	0.0315795	0.0177837	0.0270068	0.0306428	0.0226085
chr3	6470100	6470123	Target008	0.0561383	0.0799893	0.093667	0.0821452	0.0438434	0.0878164	0.0606206	0.105779	0.0813639	0.0936742	0.0568555	0.0834028	0.0749971	0.107859	0.088199	0.077772	0.103416	0.0946342	0.0698685	0.0577717	0.085358	0.11186	0.110125
chr4	85361715	85361738	Target009	0.0254138	0.042315	0.085766	0.0427945	0.00559895	0.0513561	0.0186825	0.0162559	0.033502	0.0322321	0.0552583	0.0393339	0.0461763	0.0559701	0.0369754	0.0555302	0.056237	0.0582538	0.0881834	0.0510673	0.0478258	0.0304393	0.0554447
chr5	76704948	76704971	Target011	0.0248639	0.0308082	0.0622619	0.0374237	0.0146242	0.0295105	0.0359159	0.0720323	0.0721417	0.0395507	0.0320148	0.0397258	0.0227727	0.0230269	0.0381915	0.0296546	0.0394578	0.0372871	0.0347812	0.0389024	0.026459	0.044392	0.0388327
chr6	89568854	89568877	Target015	0.0689549	0.017572	0.0157919	0.0151619	0.0143659	0.0424108	0.00742627	0.0127345	0.0126394	0.0162984	0.0144921	0.0208273	0.00431697	0.0166915	0.0211217	0.0136451	0.0158991	0.0176599	0.0123685	0.0152781	0.0151481	0.0224356	0.0175049
chr1	24944807	24944830	Target016	0.0245616	0.0522228	0.0466255	0.0509085	0.0306491	0.0498514	0.0567104	0.043078	0.0543478	0.0631865	0.0316513	0.049182	0.0583832	0.0740863	0.0510523	0.0643514	0.0475537	0.0790252	0.0591197	0.0691125	0.0605173	0.0428573	0.0525302
chr12	20917659	20917682	Target017	0.0177305	0.0348377	0.0276243	0.0188547	0.016485	0.0223856	0.0117275	0.0149019	0.00926166	0.00842531	0.0189672	0.0175963	0.0119415	0.0103752	0.0428246	0.0225905	0.0203807	0.0381036	0.0292538	0.030749	0.0145497	0.0285046	0.0281812
chr12	39021742	39021765	Target018	0.0161192	0.0164568	0.0138441	0.0214395	0.0113237	0.0177546	0.0449102	0.019017	0.0363071	0.0135993	0.0209231	0.0185786	0.0177636	0.0184088	0.023599	0.0301698	0.0216702	0.0337654	0.0223073	0.0309079	0.0269575	0.0210638	0.0215994
chr18	14036797	14036820	Target022	0.0137471	0.0784466	0.0115835	0.0176211	0.0420546	0.0183249	0.0132683	0.0155017	0.0143056	0.0207146	0.0140484	0.0244157	0.0178915	0.011346	0.0155436	0.0174447	0.0166985	0.0184867	0.0217551	0.0279823	0.0242014	0.0254448	0.0187606
chr7	113862537	113862560	Target026	0.0168081	0.0191523	0.0559605	0.021138	0.0211723	0.0165819	0.0117849	0.0185216	0.0314351	0.0151563	0.0193462	0.0271654	0.016165	0.0288574	0.0297092	0.0217024	0.02619	0.0297621	0.0211165	0.0272688	0.0307935	0.0218914	0.0331201
chrX	46062627	46062650	Target027	0.0661907	0.0698584	0.0505874	0.0627353	0.0272198	0.0562693	0.0387534	0.140932	0.0653634	0.0637168	0.0637361	0.0695894	0.0413351	0.0716589	0.0948767	0.0910194	0.0681508	0.067815	0.06035	0.0638384	0.0792024	0.1022	0.0601413
chr12	22898587	22898610	Target031	0.0191363	0.0130429	0.00740247	0.0228484	0.0566297	0.00692569	0.0169448	0.0161668	0.0398195	0.0357696	0.0169291	0.0251319	0.015104	0.0165536	0.0293563	0.0227972	0.0393345	0.0314601	0.0201792	0.0250983	0.0244559	0.0369351	0.0369079
chr13	93544642	93544665	Target032	0.0956079	0.0483479	0.0493924	0.0516262	0.0423506	0.0609708	0.0454097	0.0432444	0.0645091	0.0838181	0.0633094	0.0620528	0.0638254	0.06004	0.0680012	0.0625831	0.0485289	0.0622612	0.0556845	0.0844138	0.0661818	0.0546325	0.0558441
chr17	45891844	45891867	Target034	0.0300468	0.0248641	0.0282425	0.0331747	0.0586886	0.0357184	0.0209822	0.040728	0.0439376	0.0368244	0.0954096	0.0431021	0.0391441	0.0406433	0.0408677	0.0429591	0.0323341	0.04658	0.0476851	0.044559	0.0449828	0.039163	0.038338
chr19	23696386	23696409	Target035	0.0422783	0.0385228	0.0378771	0.125184	0.00705293	0.044119	0.0328069	0.0354519	0.0332048	0.0355636	0.0423361	0.0390227	0.0607837	0.0349892	0.044628	0.0396516	0.0502277	0.0408178	0.0458756	0.0513336	0.0516449	0.0462841	0.0573378
chr19	53282490	53282512	Target036	0.0323966	0.0136719	0.00876731	0.0376638	0.0708277	0.0181297	0.0397989	0.0429657	0.0261757	0.0428786	0.0266358	0.0298317	0.033905	0.0322211	0.037503	0.0269498	0.0442629	0.0311526	0.0452702	0.0341705	0.0237543	0.0482117	0.04847
chr5	141886021	141886044	Target038	0.239466	0.168817	0.165582	0.241694	0.0207334	0.18497	0.185801	0.27376	0.180585	0.286127	0.176373	0.14721	0.189902	0.155228	0.230767	0.192372	0.150006	0.188754	0.150628	0.190412	0.186616	0.177945	0.158836
chrX	97066772	97066795	Target039	0.00910063	0.0268456	0.0105036	0.0156028	0.0388514	0.0237455	0.0161788	0.0111006	0.0193151	0.0191435	0.0171894	0.0160968	0.0223774	0.02198	0.0181769	0.0367546	0.026194	0.0230372	0.0179553	0.0109733	0.0135802	0.0316206	0.0362565
chr12	21001145	21001168	Target041	0.0129692	0.0573164	0.0525652	0.0344531	0.0364074	0.0273788	0.0167594	0.0292252	0.0195978	0.0188913	0.0182678	0.0480011	0.0340287	0.0310752	0.0181934	0.04094	0.0375774	0.0214738	0.0254565	0.0441127	0.0452448	0.0364007	0.0498056
chr2	130876117	130876140	Target042	0.0584045	0.0400806	0.0431034	0.0579623	0.00818648	0.0462667	0.0766994	0.0607391	0.0727885	0.0467049	0.0388737	0.0589156	0.0538275	0.0585212	0.0458477	0.0575778	0.058575	0.055425	0.0549121	0.0501479	0.036116	0.051403	0.0570371
chr1	122262839	122262862	Target046	0.0391809	0.0637467	0.0454927	0.0362161	0.0734963	0.0326275	0.0353436	0.0284886	0.0485673	0.0362751	0.0456689	0.0499196	0.0598144	0.0505877	0.0387147	0.0541899	0.0437183	0.0330228	0.0531314	0.0584216	0.0359459	0.0383331	0.0386669
chr13	105567774	105567796	Target047	0.0397654	0.0239531	0.0221818	0.029791	0.0271592	0.0177794	0.0042139	0.0137005	0.00899685	0.0221648	0.0385609	0.0348493	0.0224492	0.0199696	0.0126703	0.0253036	0.0351037	0.0241284	0.0320677	0.0360252	0.029036	0.0227777	0.0347932
chr13	59831983	59832006	Target048	0.0270237	0.0258015	0.0265435	0.0241841	0.0134394	0.0499063	0.0218759	0.0346271	0.0284291	0.0412423	0.0352935	0.0383324	0.0337066	0.0286876	0.0446728	0.0377919	0.0310129	0.0398754	0.0271476	0.0357549	0.030951	0.0342784	0.0362886
chr16	59223157	59223179	Target049	0.184319	0.081616	0.0856898	0.0523834	0.0658895	0.0510322	0.0248484	0.0577234	0.0545416	0.216659	0.0683257	0.0601902	0.0887565	0.0798217	0.108875	0.0552323	0.0997473	0.0700967	0.136696	0.0742892	0.0975118	0.0906565	0.0671948
chr17	67807958	67807981	Target050	0.0573575	0.046969	0.0441671	0.0428441	0.023772	0.0294522	0.0464041	0.0421949	0.0355243	0.0384557	0.0409149	0.0398476	0.0434631	0.0503178	0.0393714	0.0551176	0.0541557	0.0565908	0.0585954	0.0357688	0.0535241	0.045125	0.0461779
chr3	83837901	83837924	Target051	0.0388981	0.0344801	0.0264562	0.0470788	0.0372665	0.029339	0.0317158	0.0333954	0.0453395	0.0421127	0.0298719	0.0500445	0.0538919	0.040991	0.0434157	0.0589417	0.043565	0.0385923	0.0377634	0.0489764	0.0468757	0.0480626	0.0371008
chr5	120187424	120187447	Target052	0.045254	0.0387711	0.0543545	0.0399882	0.010563	0.0489323	0.0350767	0.0359923	0.0538139	0.0402352	0.0298705	0.0458639	0.0589251	0.0492201	0.0581511	0.0568141	0.052342	0.041553	0.0452889	0.0572574	0.0600068	0.0456043	0.0450461
chr5	20866860	20866883	Target053	0.0254268	0.0228557	0.0205461	0.0331602	0.0182535	0.0262037	0.160741	0.0261015	0.0291227	0.0216034	0.0221617	0.024497	0.0191583	0.0337995	0.0297752	0.0283589	0.0334001	0.0370218	0.0472027	0.0377636	0.0466764	0.037032	0.046753
chr9	40183202	40183224	Target054	0.0156885	0.0167343	0.0186744	0.0173552	0.0164532	0.0195335	0.017096	0.0138848	0.0242979	0.0119623	0.0165225	0.0214536	0.0197875	0.0264056	0.0232865	0.0220142	0.0151455	0.0233985	0.0246327	0.0214986	0.0230632	0.0210206	0.0238859
chr6	40500559	40500582	Target058	0.118442	0.0575484	0.0437749	0.0675219	0.072722	0.0398463	0.0293047	0.0399029	0.0507417	0.0694302	0.0513625	0.0566174	0.0987195	0.0506361	0.0714264	0.0665711	0.0676133	0.0694907	0.0842688	0.0486174	0.126988	0.0658959	0.045418
chr7	60583465	60583488	Target059	0.0732166	0.0298935	0.0600982	0.0192772	0.0247796	0.0211762	0.0226697	0.0249254	0.0368677	0.0276052	0.0251206	0.0312567	0.0324211	0.0321371	0.0327083	0.0376572	0.024484	0.0209729	0.0282102	0.0281275	0.0419442	0.0323822	0.0324368
chr8	4438096	4438118	Target060	0.0607065	0.0174863	0.0290302	0.0296516	0.0765076	0.0109347	0.0203327	0.0070809	0.02416	0.0221246	0.0111693	0.0277721	0.0175294	0.0125701	0.0233076	0.0192445	0.0272136	0.0230403	0.0127262	0.0173109	0.0262605	0.0249796	0.0364064
chr12	18617587	18617610	Target061	0.0337025	0.0286128	0.0217812	0.0359859	0.0292284	0.0377485	0.0181955	0.0257109	0.0611413	0.0419798	0.0230183	0.0265021	0.0364252	0.0447577	0.0381226	0.038161	0.0353754	0.0293556	0.0462233	0.0358968	0.0305897	0.0470553	0.0294476
chr15	9704759	9704782	Target063	0.0335339	0.0214997	0.0627807	0.078597	0.0619877	0.0484379	0.0690159	0.0523615	0.057476	0.0752715	0.0486346	0.0523754	0.0734254	0.055848	0.0847365	0.065609	0.0420938	0.0575903	0.0462052	0.0501121	0.0515564	0.070594	0.062649
chr3	34515235	34515258	Target064	0.0190618	0.0413916	0.177148	0.0406217	0.0147706	0.029553	0.676274	0.0557194	0.0380981	0.0410548	0.0171877	0.0314039	0.0384787	0.037976	0.0282399	0.0354089	0.0371688	0.064496	0.0409972	0.0286476	0.0290388	0.0357077	0.0575406
chr9	101420437	101420460	Target068	0.0290078	0.0841314	0.0390667	0.0735225	0.0340757	0.0367632	0.0565931	0.283502	0.0380974	0.044638	0.0340644	0.0298231	0.038369	0.054043	0.0628547	0.0421454	0.0454291	0.0550348	0.0564185	0.0509792	0.0390161	0.0356071	0.0314225
chr11	45467899	45467922	Target069	0.0438266	0.0386733	0.0408513	0.173991	0.0181546	0.0394286	0.036075	0.061126	0.0640877	0.0463999	0.0494446	0.063066	0.0473849	0.0477441	0.0480835	0.0601012	0.0307046	0.0461449	0.0521886	0.0716475	0.065498	0.0562092	0.0569934
chr1	91316819	91316842	Target070	0.134883	0.0866416	0.0869764	0.0725505	0.022181	0.127721	0.192606	0.0918847	0.181099	0.190617	0.115	0.116269	0.108951	0.14434	0.0993952	0.137812	0.099438	0.0850469	0.0924577	0.117997	0.1039	0.10466	0.112522
chr12	19184032	19184055	Target075	0.034883	0.0372759	0.0343702	0.0237465	0.0258152	0.0359342	0.0480989	0.0265133	0.0286176	0.0446105	0.0187812	0.0421253	0.0388041	0.0349258	0.0330278	0.0330342	0.0217378	0.0477181	0.0362388	0.043802	0.0280092	0.030811	0.0324719
chr13	48824619	48824642	Target076	0.0268604	0.0237141	0.0242134	0.0198307	0.0198048	0.0555594	0.0275774	0.0222964	0.0289101	0.0182814	0.0286053	0.0390413	0.0325805	0.0426214	0.042706	0.0334048	0.0327906	0.022563	0.0384991	0.041474	0.0390497	0.0263223	0.036797
chr3	156268198	156268221	Target078	0.0911271	0.045481	0.124057	0.0855465	0.00719587	0.0667345	0.0507322	0.109403	0.0744915	0.0440905	0.0605796	0.0622885	0.0695938	0.0695585	0.0802952	0.0609299	0.0557038	0.0748902	0.0586988	0.0628257	0.0743854	0.0639913	0.0664294
chrX	54292168	54292191	Target080	0.011426	0.0546926	0.0558472	0.105059	0.0509981	0.0498363	0.16707	0.0570869	0.0402307	0.0939471	0.0942507	0.0609446	0.0720721	0.0927146	0.0732005	0.0577868	0.0845829	0.0762377	0.0469065	0.0633943	0.0499287	0.075815	0.0563433
chr1	64008834	64008857	Target081	0.0158911	0.0171917	0.00886289	0.0166276	0.0212099	0.0214674	0.00447334	0.0296301	0.0132977	0.0656782	0.0225822	0.0342648	0.0239544	0.0226409	0.031554	0.02374	0.0260614	0.0227537	0.0177629	0.0286232	0.0102934	0.0272351	0.0404145
chr4	127671843	127671866	Target083	0.0374921	0.0484753	0.136003	0.0602452	0.0523969	0.0339443	0.040625	0.0516243	0.0473318	0.0423077	0.0491628	0.0511654	0.0526003	0.0444655	0.057785	0.0431686	0.063202	0.0629652	0.0480801	0.0483596	0.0489378	0.057551	0.046611
chr12	20424175	20424198	Target084	0.0604412	0.001	0.001	0.0271444	0.0355745	0.001	0.0294204	0.001	0.001	0.026476	0.0234302	0.0512821	0.001	0.001	0.0557414	0.0981354	0.100959	0.001	0.112233	0.0536481	0.001	0.0465116	0.0493827
chr12	91569586	91569609	Target085	0.0403316	0.0374347	0.0130732	0.036126	0.00315577	0.0293919	0.0109705	0.0457875	20.913	5.68623	0.0367965	0.0273322	0.0392212	0.035296	0.0345787	0.0415856	0.0399355	0.0372926	0.0449035	0.0375222	0.0470017	0.0308522	0.0383612
chr12	19962437	19962460	Target086	0.001	0.001	0.0202429	0.0575484	0.0176554	0.0809323	0.001	0.0420345	0.0351494	0.001	0.033129	0.0729927	0.0284091	0.0619963	0.0157729	0.001	0.0573888	0.0596837	0.0159261	0.0303767	0.0468311	0.0254518	0.044964
chr12	18521921	18521944	Target089	0.0284495	0.0267738	0.103341	0.0281849	0.0269469	0.0280899	0.0274273	0.0625195	0.082713	0.001	0.022007	0.0445236	0.015748	0.001	0.001	0.0455512	0.0469704	0.0658436	0.001	0.0516707	0.016714	0.0970335	0.0761963
chr12	20204717	20204740	Target091	0.0256896	0.0218221	0.0358318	0.0286087	0.0240211	0.0193498	0.0191578	0.0273205	0.0315965	0.0278234	0.0289708	0.032482	0.0205178	0.0411603	0.0274488	0.0325493	0.0338169	0.0273065	0.0402879	0.0411553	0.0302412	0.0365119	0.0362463
chr2	178373854	178373877	Target092	0.0932691	0.0698701	0.0720281	0.0893444	0.078108	0.136843	0.0798668	0.159868	0.181088	0.0996375	0.0736618	0.0745904	0.0860348	0.0950173	0.0863631	0.101043	0.0952371	0.0896999	0.0934552	0.0998294	0.0896295	0.0898656	0.0755594
chr3	38036511	38036534	Target093	0.0461661	0.0615693	0.0377181	0.0385117	0.148806	0.0451429	0.0305571	0.291407	0.0485878	0.0398941	0.13677	0.0546403	0.0511208	0.0608738	0.0712983	0.0359797	0.0739545	0.0494094	0.0702872	0.0459848	0.0593954	0.0575068	0.0572867
chr2	50861477	50861499	Target102	0.0535045	0.0417456	0.0356583	0.0478152	0.0630716	0.0400189	0.0770524	0.0333292	0.030018	0.0468635	0.0645599	0.0555372	0.0644022	0.0604451	0.0632992	0.0544396	0.0548598	0.0650439	0.0381956	0.0605229	0.0516457	0.0514147	0.0827358
chr13	17697934	17697957	Target103	0.0397473	0.0339372	0.0250199	0.036467	0.0344134	0.0183669	0.0356756	0.0338726	0.0209079	0.0277656	0.0309222	0.032867	0.0424453	0.0334394	0.0480979	0.050243	0.0342469	0.0436097	0.0409697	0.0464107	0.0445781	0.026454	0.0458139
chr1	131345743	131345766	Target109	0.0244722	0.0299429	0.0675605	0.0413178	0.00667735	0.0276484	0.0214935	0.0405031	0.0359249	0.0511812	0.0405441	0.0342059	0.0363774	0.0366558	0.0325396	0.030807	0.0333202	0.0330755	0.0336863	0.0321848	0.0341195	0.0336646	0.02674
chr1	37423946	37423969	Target114	0.0185253	0.0110916	0.0097992	0.0120002	0.0175183	0.0107792	0.00692152	0.00761351	0.00856625	0.0559281	0.00942711	0.0253791	0.0221058	0.020865	0.0196595	0.0180914	0.0142452	0.0194339	0.0173889	0.018766	0.0153885	0.0121195	0.0176839
chr1	9622467	9622490	Target115	0.0536722	0.05093	0.0622285	0.0649379	0.0163956	0.0700003	0.0374079	0.0383265	0.0530741	0.0479558	0.0542126	0.0539915	0.0518905	0.0465835	0.0609214	0.0576111	0.0596558	0.0618664	0.0672707	0.0642127	0.054361	0.0580257	0.0511682
chr1	96420465	96420488	Target116	0.094348	0.0573821	0.043686	0.0422748	0.0141951	0.0112925	0.0144727	0.0228913	0.0195027	0.0218422	0.0177046	0.0356309	0.025573	0.0356236	0.0308523	0.0240309	0.0210321	0.0165399	0.0246971	0.025698	0.0212427	0.0391351	0.0214147
chr10	108304440	108304463	Target117	0.0353578	0.0167172	0.0372112	0.0393713	0.0213239	0.0488088	0.0269206	0.0420889	0.0315515	0.0547074	0.0415811	0.0652836	0.052295	0.0477909	0.06035	0.0444895	0.060147	0.0378054	0.0417137	0.0581689	0.0341663	0.0601043	0.0281379
chr10	115248871	115248894	Target119	0.0208452	0.0164147	0.0168732	0.0537194	0.0146717	0.0200118	0.0165468	0.0186968	0.0197395	0.0255623	0.0169767	0.0281793	0.0250075	0.0252154	0.0226529	0.0251515	0.0303623	0.0374889	0.0293992	0.0240273	0.0199144	0.0257955	0.0254845
chr10	88580116	88580139	Target121	0.0322461	0.051368	0.0445361	0.0386475	0.0355495	0.0419611	0.0343027	0.0280708	0.0265573	0.0416818	0.150641	0.0551212	0.0623	0.0679615	0.0451107	0.057411	0.0561339	0.070576	0.0485366	0.0621219	0.0475374	0.0629207	0.055354
chr10	92436506	92436529	Target122	0.0199893	0.0382588	0.0408981	0.029102	0.0117451	0.0223691	0.0237312	0.0241791	0.0252705	0.0403796	0.0211307	0.0400781	0.0284096	0.0241414	0.0250067	0.0258451	0.0370773	0.0457457	0.0395883	0.026184	0.0368745	0.0279611	0.0306774
chr10	92928840	92928863	Target123	0.0459905	0.0628268	0.0441944	0.0344488	0.0373706	0.0442002	0.0340672	0.0434082	0.0383996	0.0397035	0.0358644	0.0399466	0.0528181	0.053877	0.0485201	0.047258	0.0373317	0.0368596	0.038207	0.0472198	0.0392997	0.0328944	0.0440999
chr11	51909990	51910014	Target126	0.0332514	0.0291864	0.0463316	0.0385864	0.0340479	0.028604	0.0355366	0.027598	0.0569581	0.0339902	0.0311268	0.0372994	0.0286563	0.0432432	0.0354865	0.0502443	0.0355691	0.0360277	0.0451521	0.0379565	0.0403377	0.0389862	0.0456334
chr11	65156758	65156781	Target127	0.0609894	0.0935094	0.0734179	0.0857007	0.0624954	0.0850761	0.0661084	0.0652076	0.0831133	0.0663579	0.0933847	0.0798187	0.0851816	0.0891612	0.0816605	0.0911751	0.0886252	0.0787719	0.0858379	0.0880785	0.0938251	0.0809006	0.0761348
chr12	104127344	104127367	Target131	0.063062	0.0629026	0.0518178	0.064778	0.0483133	0.0534117	0.0417433	0.0462666	0.0639032	0.0721241	0.0607715	0.059834	0.080416	0.0578536	0.0681693	0.0490936	0.0581844	0.0683303	0.055975	0.0691765	0.0920648	0.079262	0.0598237
chr12	21770331	21770354	Target132	0.056802	0.0254647	0.0413907	0.001	0.0310897	0.001	0.019861	0.0257003	0.0279252	0.023272	0.0246488	0.001	0.001	0.0424088	0.0453104	0.001	0.001	0.001	0.001	0.001	0.001	0.001	0.159299
chr12	22737977	22738000	Target133	0.001	0.001	0.0143926	0.0725032	0.001	0.0159541	0.0176118	0.0786782	0.001	0.0167729	0.001	0.001	0.001	0.063857	0.001	0.0309885	0.001	0.0642467	0.0339328	0.001	0.001	0.001	0.0649351
chr12	23182055	23182078	Target134	0.001	0.043554	0.0514602	0.001	0.0323834	0.001	0.0360707	0.001	0.0291248	0.0276587	0.0116455	0.0254734	0.026137	0.001	0.001	0.0172102	0.0178205	0.0181868	0.0393159	0.0187776	0.001	0.0472069	0.0273798
chr12	23793037	23793060	Target135	0.0255343	0.0127317	0.012276	0.0343688	0.0270943	0.0206954	0.0173143	0.0198546	0.0298796	0.0252786	0.0348478	0.026964	0.016322	0.0262651	0.0299501	0.0291375	0.0212884	0.0176497	0.029457	0.0200921	0.0354335	0.0319893	0.0217967
chr12	24089428	24089451	Target136	0.001	0.001	0.0369822	0.001	0.001	0.0371747	0.0521376	0.0362582	0.040568	0.0372301	0.0375657	0.001	0.001	0.0758725	0.001	0.001	0.001	0.0658328	0.135135	0.001	0.001	0.001	0.001
chr12	37961082	37961105	Target137	0.164937	0.242044	0.22618	0.224	0.171867	0.218085	0.210088	0.187568	0.256397	0.281242	0.224824	0.197007	0.178792	0.201041	0.225961	0.215064	0.190278	0.212758	0.191518	0.201518	0.200484	0.218115	0.20773
chr12	42854085	42854108	Target138	0.045674	0.0654218	0.0783403	0.0617897	0.0274949	0.0521983	0.0624724	0.0651398	0.0683291	0.0654508	0.0316737	0.0709323	0.046172	0.0619499	0.0648955	0.0588765	0.0676454	0.0601704	0.0630326	0.0652923	0.0525982	0.060304	0.0755329
chr13	104264372	104264395	Target143	0.0585972	0.0513169	0.0715745	0.0826051	0.107112	0.0489867	0.0341696	0.0751452	0.058035	0.0573905	0.0658232	0.0515169	0.0390523	0.070803	0.050064	0.0589831	0.0546946	0.0662099	0.0448808	0.0796383	0.0418538	0.0827173	0.0987746
chr13	89592006	89592029	Target144	0.0824051	0.0485806	0.0503234	0.0675518	0.0397628	0.0562127	0.0727565	0.0519	0.031841	0.0568009	0.0519877	0.0497289	0.0544833	0.0506277	0.0545483	0.0538755	0.0613043	0.0659349	0.0554212	0.0613364	0.0528486	0.0519586	0.052407
chr14	100453953	100453976	Target145	0.0483216	0.0467873	0.0241541	0.041936	0.00883626	0.0383106	0.295534	0.0335785	0.0402339	0.040594	0.0650284	0.0472613	0.0505929	0.0438555	0.0503427	0.0353058	0.044782	0.0481897	0.0421159	0.0507975	0.0526927	0.044158	0.047846
chr14	102290527	102290550	Target146	0.0178022	0.0193992	0.0278703	0.0193804	0.04856	0.0245017	0.0307988	0.0213455	0.0411553	0.0302035	0.020184	0.0428855	0.0207297	0.0168896	0.0338095	0.026039	0.0223979	0.0205835	0.0287293	0.0268673	0.0249576	0.0230372	0.0306748
chr14	27354489	27354512	Target147	0.048504	0.0629821	0.0688749	0.0680516	0.0691263	0.0807334	0.0556697	0.068927	0.0619084	0.075664	0.0624492	0.0634436	0.0866976	0.0762045	0.0796489	0.0801246	0.0670181	0.0866991	0.0775474	0.0618403	0.0672458	0.0877229	0.0675447
chr14	76394141	76394164	Target149	0.0790916	0.144335	0.32077	0.0621719	0.0323171	0.0405981	0.0228337	0.0116144	0.027115	0.220723	0.0213015	0.00944555	0.0250063	0.0923727	0.0144113	0.0245158	0.0509749	0.0523149	0.0542299	0.0516329	0.0780945	0.0522125	0.0441696
chr14	78282308	78282331	Target151	0.0685433	0.0606175	0.0612323	0.114763	0.448355	0.0811039	0.107899	0.0876003	0.119152	0.0922371	0.071241	0.0940208	0.0875757	0.0915407	0.0739181	0.0798128	0.111364	0.098286	0.110877	0.100968	0.102158	0.10588	0.0910372
chr15	89397100	89397123	Target155	0.0347038	0.0198701	0.0265176	0.0248577	0.0453122	0.0189994	0.0225812	0.0295814	0.028885	0.0276643	0.0308325	0.0302739	0.0405194	0.0462525	0.0363159	0.0293623	0.0490597	0.0268626	0.0350065	0.0282215	0.0431982	0.0303322	0.0448249
chr16	79857709	79857732	Target159	0.0148818	0.028566	0.023374	0.00666067	0.00343584	0.0182754	0.00321099	0.0211857	0.0115217	0.00869087	0.0098174	0.0191498	0.0122459	0.0202209	0.0235985	0.0119184	0.0161779	0.0154556	0.0208545	0.0179179	0.0227238	0.0184034	0.0281736
chr16	8196794	8196816	Target160	0.00203782	0.0187531	0.0226272	0.0255226	0.0339647	0.0391535	0.0053251	0.0266473	0.019405	0.0273903	0.0207659	0.0277085	0.0250834	0.0202257	0.0263901	0.023795	0.0160753	0.0375891	0.0250247	0.0225431	0.0366153	0.0239581	0.0254341
chr17	17320521	17320544	Target162	0.0324394	0.0475964	0.0445368	0.068653	0.0462695	0.039883	0.0673129	0.0479329	0.0407664	0.0226886	0.14363	0.0355524	0.0240761	0.0950796	0.0955452	0.132355	0.0333148	0.0381631	0.0746176	0.0456308	0.0360014	0.093633	0.012875
chr17	47661731	47661753	Target164	0.0389583	0.0426041	0.0445534	0.0474183	0.376251	0.0729648	0.0559803	0.0406151	0.0502243	0.0441863	0.0324997	0.050272	0.0416593	0.036687	0.0522768	0.0396314	0.0522765	0.0353571	0.0660312	0.0566223	0.0390511	0.0548011	0.0291904
chr17	74066727	74066750	Target165	0.0693121	0.189223	0.070267	0.0678273	0.0751395	0.117839	0.173863	0.0803582	0.123686	0.0574524	0.112965	0.0863865	0.112931	0.130701	0.12478	0.185142	0.0681617	0.0895996	0.109649	0.0821299	0.102222	0.0782116	0.0966417
chr17	84310123	84310146	Target166	0.0217184	0.0253531	0.0220022	0.0289849	0.0211241	0.0331565	0.0138201	0.0122547	0.0296197	0.025047	0.013016	0.0503385	0.0189125	0.0338566	0.0508308	0.0209418	0.0346061	0.0297806	0.042549	0.0392737	0.0255086	0.0230847	0.0202068
chr18	21698741	21698763	Target168	0.108729	0.042931	0.0513862	0.0459464	0.0657817	0.0472552	0.0439284	0.0381776	0.0655876	0.0642901	0.0617596	0.0527794	0.0669304	0.0832523	0.0578312	0.0519793	0.0592809	0.0604266	0.0493583	0.0608325	0.0523458	0.06087	0.0648752
chr18	39107121	39107144	Target169	0.149815	0.0245888	0.0199635	0.0242314	0.0144953	0.0156725	0.0171046	0.0244297	0.0194439	0.0201816	0.014686	0.0420875	0.0214087	0.0301023	0.0151699	0.0218293	0.0746129	0.0325521	0.014817	0.0131044	0.001	0.0607441	0.0186081
chr18	76458996	76459019	Target173	0.0228713	0.0202179	0.0221152	0.0194322	0.225312	0.0171344	0.0171062	0.0170269	0.0150857	0.0260469	0.0147022	0.0211455	0.0161192	0.0244992	0.0112701	0.0264998	0.0145715	0.0209127	0.0258543	0.0295997	0.0142865	0.02088	0.0158702
chr19	30356594	30356617	Target175	0.143758	0.0797247	0.0787981	0.0878976	0.0162075	0.0621153	0.0431779	0.123839	0.073346	0.0762685	0.0739935	0.0699638	0.0706802	0.137934	0.0492138	0.0743189	0.081657	0.0945616	0.0661874	0.0943288	0.0830806	0.0708337	0.0650263
chr19	45377841	45377864	Target178	0.0216175	0.0228141	0.0233139	0.0492109	0.0236079	0.0251225	0.0245	0.0209118	0.037733	0.0536357	0.0308566	0.0411178	0.026767	0.0245847	0.0314928	0.014984	0.0365085	0.0252678	0.0216717	0.0342031	0.0369035	0.0313642	0.0346842
chr2	144172253	144172276	Target181	0.0130256	0.0154429	0.0108905	0.0158917	0.0121669	0.00988891	0.00395658	0.0128357	0.0198863	0.0274947	0.019005	0.0216793	0.0195835	0.0138927	0.0149165	0.0260298	0.0254302	0.00687663	0.0254329	0.0319197	0.0188667	0.0300481	0.00695523
chr2	146407047	146407070	Target182	0.0170213	0.50952	0.0137874	0.0273935	0.0293876	0.0116516	0.029304	0.0184729	0.311566	0.00633112	0.0242777	0.0223164	0.0333067	0.0200508	0.0264288	0.0241138	0.0180636	0.0324929	0.00669523	0.0266845	0.00672133	0.0413492	0.025702
chr2	52489069	52489092	Target184	0.0368053	0.0324822	0.0384473	0.0190667	0.0333217	0.023626	0.0240284	0.031701	0.0235686	0.0311747	0.042314	0.0389419	0.0305596	0.0450702	0.0303231	0.0473453	0.0378701	0.0412371	0.0565126	0.0512585	0.0339546	0.0342187	0.0344321
chr2	88154710	88154733	Target188	0.0334775	0.0377756	0.03144	0.0392657	0.0171355	0.0157119	0.0173931	0.0205858	0.0133338	0.0224669	0.0397468	0.0785658	0.0404061	0.0340948	0.0447272	0.0284914	0.0375975	0.0429646	0.032101	0.0388199	0.0295858	0.0262582	0.0260173
chr4	28797454	28797477	Target193	0.00970638	0.00641231	0.030977	0.00763417	0.0551833	0.0357015	0.0318939	0.046307	0.036346	0.0274469	0.020475	0.027186	0.0262046	0.0319398	0.0293772	0.0412845	0.0342146	0.027696	0.0364511	0.021544	0.0422284	0.0325001	0.0337507
chr4	47060583	47060606	Target195	0.0113131	0.00941955	0.0120616	0.0145634	0.00798371	0.0114221	0.0072783	0.00744206	0.0119223	0.0169185	0.00857157	0.0113962	0.0155881	0.0184082	0.0145225	0.014611	0.00851354	0.0106483	0.0212854	0.0150479	0.0257325	0.0114106	0.00319163
chr5	127367335	127367358	Target197	0.0156098	0.023748	0.0189662	0.0252234	0.0215599	0.0279548	0.0188103	0.0117575	0.0203583	0.0194114	0.0244905	0.0234644	0.0202257	0.0285069	0.0225978	0.0320814	0.0334414	0.0290322	0.0351684	0.0323512	0.0247479	0.0265273	0.0219212
chr5	4500376	4500399	Target199	0.128302	0.0169262	0.0470544	0.0412651	0.0335129	0.0501337	0.0320595	0.0679942	0.0323346	0.0271186	0.0505306	0.0473934	0.0257979	0.0418013	0.0512639	0.0295924	0.016901	0.0350372	0.0388108	0.0484081	0.0452694	0.0579987	0.061792
chr5	45430367	45430390	Target200	0.0231739	0.0357084	0.0320077	0.0358241	0.0216136	0.0708	0.0390765	0.0207783	0.0381301	0.0313845	0.0169672	0.0503614	0.0188677	0.0343685	0.0401223	0.0262796	0.040513	0.032209	0.0293083	0.0333042	0.0244937	0.0362832	0.0277743
chr5	51911497	51911520	Target201	0.0772877	0.0321037	0.0282167	0.0301043	0.0277651	0.0432357	0.0411883	0.044154	0.032568	0.0405375	0.0785803	0.0592693	0.0478965	0.038951	0.0279037	0.0438846	0.0452059	0.0363751	0.053526	0.0387003	0.0333243	0.0267125	0.0543988
chr5	68925994	68926016	Target203	0.0108306	0.00824878	0.0146527	0.0103423	0.00898069	0.016443	0.00552537	0.0112716	0.0153904	0.0159363	0.0204695	0.0316693	0.0146332	0.0105661	0.010449	0.0213484	0.0236221	0.0283879	0.0305501	0.02135	0.0228001	0.0187997	0.021511
chr6	126604221	126604244	Target209	0.0217938	0.0169604	0.0243164	0.0368355	0.00536975	0.0308919	0.0208717	0.0258172	0.0242036	0.0306303	0.030675	0.0280497	0.0329495	0.0298131	0.0380107	0.032822	0.0324213	0.0356584	0.0316688	0.0366985	0.0318941	0.0279228	0.0352088
chr6	35531051	35531074	Target211	0.0555953	0.00884455	0.012279	0.0181669	0.0355615	0.0152388	0.013269	0.0117944	0.0194684	0.0140723	0.023041	0.022351	0.0223964	0.023764	0.0309591	0.0297251	0.0317609	0.0211925	0.0211852	0.0131571	0.0266407	0.0244588	0.0202104
chr6	57247490	57247512	Target212	0.0557794	0.0678765	0.068163	0.0665656	0.104193	0.0578346	0.0718652	0.07752	0.0789368	0.10118	0.0715647	0.0807775	0.0609385	0.0864574	0.0738093	0.0718703	0.0853242	0.0724254	0.0687919	0.0805315	0.0730257	0.0538351	0.0853207
chr7	139371988	139372011	Target216	0.0291043	0.0264605	0.0217444	0.0288436	0.0191337	0.0236666	0.010855	0.0182266	0.0218066	0.0216399	0.0308891	0.0304639	0.0256066	0.0338315	0.0321945	0.0345112	0.0219493	0.0288251	0.0295209	0.028011	0.022914	0.0268423	0.0412273
chr7	52691193	52691216	Target217	0.0528121	0.0768161	0.0391861	0.0615611	0.0734349	0.0400267	0.0305007	0.0358021	0.0415986	0.0326981	0.0391014	0.0478703	0.0371766	0.0344653	0.0414154	0.0478144	0.0431981	0.045214	0.0491425	0.0455886	0.0417291	0.0511519	0.0550002
chr7	62479357	62479380	Target218	0.0427359	0.0348396	0.0318562	0.0462402	0.0443836	0.0241735	0.0403557	0.0526427	0.0329931	0.0423599	0.047095	0.042539	0.0372717	0.0345969	0.0534759	0.0497626	0.0432409	0.0400344	0.0361356	0.0392673	0.0560147	0.0504091	0.0331427
chr8	34448485	34448508	Target224	0.02312	0.0185349	0.0346106	0.0301692	0.00797662	0.0206613	0.0172407	0.0203999	0.0200568	0.0225517	0.0214873	0.02358	0.0266692	0.0241864	0.0272705	0.0273664	0.0259697	0.0262077	0.0264459	0.0249999	0.0266497	0.0317186	0.0379513
chr8	5536287	5536310	Target225	0.0127719	0.0191251	0.0563967	0.0357548	0.0297075	0.0277867	0.0290974	0.027838	0.033584	0.0288592	0.0276628	0.0326097	0.0181022	0.0291391	0.0266815	0.0277591	0.0269218	0.0258546	0.0270422	0.0401877	0.0283027	0.0287321	0.03185
chr8	64994548	64994571	Target227	0.0227682	0.0363481	0.0179067	0.0183291	0.0158157	0.0336153	0.0288711	0.0196372	0.0264624	0.0229554	0.0232837	0.0358728	0.0250356	0.0288423	0.0284033	0.020748	0.0371323	0.0281572	0.0250539	0.0351173	0.0227902	0.0353313	0.026537
chr8	75288804	75288827	Target228	0.0775491	0.059544	0.0757686	0.0897714	0.032957	0.0612931	0.0491126	0.0950594	0.0762764	0.0559986	0.0806603	0.0677736	0.0659895	0.0861079	0.0802259	0.0784695	0.0731157	0.0772836	0.0823985	0.0768622	0.0700949	0.0822574	0.0756082
chr8	79877358	79877381	Target229	0.0660473	0.129995	0.0822672	0.111768	0.00421781	0.0969821	0.0846961	0.0812028	0.109725	0.0678043	0.140854	0.0892119	0.0928559	0.0630915	0.0827301	0.0926373	0.0938014	0.0849459	0.0923968	0.0978755	0.0973888	0.0768197	0.10602
chr9	30525276	30525299	Target232	0.0953166	0.112555	0.110811	0.0966926	0.0280446	0.117343	0.45071	0.146429	0.136659	0.0973575	0.101193	0.097109	0.123338	0.133375	0.116723	0.0977633	0.104782	0.110209	0.107948	0.100553	0.102737	0.105731	0.0954059
chr9	46253431	46253454	Target233	0.0147462	0.0285931	0.0260296	0.0403614	0.00732538	0.035293	0.0528477	0.0301695	0.015717	0.0191271	0.0261501	0.0431465	0.0189567	0.0376312	0.0292343	0.0352872	0.0272805	0.0362351	0.0357699	0.0394514	0.0283667	0.0341974	0.0185438
chr9	86246851	86246874	Target234	0.0391364	0.0428938	0.041442	0.0496707	0.0414929	0.0427988	0.0332123	0.0453861	0.0514849	0.0417417	0.0469039	0.0514552	0.0571832	0.0324697	0.0362069	0.0608735	0.0606298	0.0650567	0.0566513	0.0643546	0.0543111	0.0457067	0.061461
chr9	91193366	91193389	Target235	0.0282107	0.0847697	0.039183	0.103688	0.0495446	0.0782329	0.0590982	0.0869565	0.0806304	0.0715999	0.11524	0.0784599	0.0770416	0.0755834	0.075437	0.0719119	0.0799621	0.0618872	0.0926385	0.104982	0.0486934	0.0596837	0.090043
chrX	135938049	135938072	Target238	0.0222293	0.0385356	0.029074	0.0514687	0.0917517	0.0300667	0.0227775	0.0340511	0.0325515	0.103266	5.46466	0.0333333	0.0324407	0.0425646	0.0247306	0.0442758	0.0531399	0.0435026	0.0467523	0.0549226	0.0345044	0.0626331	0.0592562
chrX	155895568	155895591	Target240	0.0238519	0.0275707	0.0310771	0.0287341	0.0114081	0.0230583	0.0280546	0.0320697	0.025911	0.0284237	0.0237077	0.043751	0.0273523	0.0264563	0.0385472	0.03635	0.0346714	0.0351184	0.0370681	0.0364289	0.051144	0.0354242	0.0362109
chrX	45631298	45631321	Target241	0.0190892	0.0176913	0.00448461	0.0256189	0.0131209	0.0192285	0.0236059	0.0180579	0.0198512	0.0181008	0.0288439	0.0244991	0.0210486	0.0291057	0.019175	0.0259162	0.0234421	0.0179898	0.0224988	0.0178913	0.0421382	0.0239015	0.01858
chr4	26392918	26392940	Target245	0.0388438	0.027235	0.0199103	0.016742	0.01957	0.0186774	0.0235846	0.0177496	0.0205775	0.0234338	0.0292338	0.0289052	0.028082	0.024736	0.0170627	0.0345888	0.024642	0.0381865	0.0235667	0.0235984	0.0338648	0.035732	0.0221617
chr18	86033791	86033813	Target246	0.0115354	0.00495958	0.001	0.00784006	0.001	0.00576801	0.001	0.001	0.001	0.001	0.001	0.001	0.0103231	0.001	0.0100969	0.00489285	0.001	0.00532085	0.00523341	0.001	0.004914	0.001	0.001
chr12	91569587	91569609	Target247	0.0112032	0.0255237	0.0130732	0.0131367	60.2058	0.0117568	0.0109705	0.00610501	0.013968	0.0140285	0.0151515	0.0161509	0.0141196	0.0192524	0.0148194	0.022278	0.0207073	0.010877	0.0112259	0.0179454	0.0197104	0.0080484	0.01381
chrX	155895569	155895591	Target250	0.0238519	0.0275707	0.0310771	0.0287341	0.0222729	0.0230583	0.0280546	0.0320697	0.025911	0.0284237	0.0237077	0.043751	0.0273523	0.0264563	0.0385472	0.03635	0.0346714	0.0351184	0.0370681	0.0364289	0.051144	0.0354242	0.0362109
chr17	17320522	17320544	Target255	0.0324394	0.0475964	0.0445368	0.068653	0.0462695	0.039883	0.0673129	0.0479329	0.0407664	0.0226886	0.14363	0.0355524	0.0240761	0.0950796	0.0955452	0.132355	0.0333148	0.0381631	0.0746176	0.0456308	0.0360014	0.093633	0.012875
chr11	45467900	45467922	Target256	0.0245429	0.0257822	0.0272347	0.0133839	0.0453865	0.0232987	0.00773037	0.0174646	0.024923	0.0198857	0.0263704	0.039287	0.0179294	0.0308932	0.0315977	0.0300506	0.0245637	0.0435081	0.0214107	0.0212289	0.0256855	0.0312274	0.0336115
