## Supplemental Table 4 for "Prime Editing in Mice Reveals the Essentiality of a Single Base in Driving Tissue-Specific Gene Expression"

### Sheet: pool2_frequency
Supplementary Table 4. Frequency of off-targeting in Pool2 across all founder mice
chr	start	end	name	sg_frequency_sg_3	sg_frequency_sg_5	sg_frequency_sg_7	sg_frequency_sg_10	sg_frequency_sg_11	sg_frequency_sg_12	sg_frequency_sg_24	sg_frequency_sg_32	sg_frequency_sg_33	sg_frequency_sg_36	sg_frequency_sg_37	no_frequency_control	pe_frequency_pe_2607	pe_frequency_pe_2693	pe_frequency_pe_2701	pe_frequency_pe_2848	pe_frequency_pe_2853	pe_frequency_pe_2859	pe_frequency_pe_2860	pe_frequency_pe_2861	pe_frequency_pe_2871pe_2872	pe_frequency_pe_2872	pe_frequency_pe_2886
chr10	63792071	63792094	Target001	0.0182022	0.0170926	0.00515172	0.0178341	0.00939541	0.00417502	0.0210704	0.0177976	0.0228241	0.0163526	0.0315049	0.0296632	0.0182358	0.0119617	0.0300557	0.0309171	0.0313157	0.019973	0.0154002	0.0385034	0.0145751	0.0148902	0.0199328
chr18	53453926	53453948	Target005	0.125979	0.0644434	0.0741515	0.0824227	0.0886563	0.0967359	0.0473639	0.0629912	0.0941376	0.0641257	0.123487	0.0915304	0.087408	0.0890689	0.0930559	0.0840874	0.0973371	0.0753601	0.0758325	0.08961	0.0765524	0.0876839	0.0888054
chr5	148152066	148152089	Target010	0.0772964	0.113683	0.0730183	0.0588235	0.0626236	0.0875991	0.073807	0.0512236	0.0614453	0.0645806	0.0943262	0.0806737	0.0818868	0.087824	0.0817768	0.0807797	0.0841058	0.0746314	0.0822368	0.0740527	0.0741504	0.0779179	0.0786199
chr7	73902639	73902661	Target012	0.0237135	0.0325133	0.121753	0.0114863	0.269117	0.0445964	0.0383362	0.0576037	0.0850437	0.0780292	0.0391105	0.0697447	0.092511	0.0594177	0.0595415	0.0512152	0.0447937	0.0746105	0.065445	0.033162	0.0917852	0.0322432	0.0398684
chrX	68958335	68958358	Target013	0.001	0.0177117	0.0484614	0.029577	0.0173777	0.0143297	0.0292997	0.00955384	0.00820479	0.00723432	0.0239158	0.0171895	0.001	0.0177515	0.0239063	0.0136705	0.024567	0.0365275	0.0227764	0.0249485	0.0436808	0.013552	0.0254842
chr4	101173739	101173762	Target014	0.0446528	0.0523081	0.0117661	0.0828363	0.0125172	0.0351062	0.0356837	0.0301689	0.0558088	0.027533	0.0408931	0.0610625	0.0507793	0.0397931	0.0803899	0.0398072	0.0735971	0.0392445	0.039372	0.0485804	0.0210859	0.034904	0.0434909
chr12	20917659	20917682	Target017	0.0183707	0.0190941	0.0196817	0.0250927	0.0140995	0.0228518	0.0146219	0.0163002	0.013842	0.0261178	0.0279735	0.0264101	0.0212355	0.0293435	0.0182384	0.0261473	0.0236886	0.018023	0.02723	0.0331578	0.0250082	0.0243834	0.0309533
chr12	40528154	40528177	Target019	0.0183492	0.0221711	0.0241841	0.0111777	0.0123192	0.122366	0.00889447	0.00926344	0.0122157	0.0131103	0.0476467	0.0229288	0.0175993	0.0169685	0.0243539	0.0128493	0.0177439	0.0252475	0.0161468	0.0144641	0.0156758	0.025992	0.023833
chr13	70990670	70990693	Target020	0.0403068	0.0421346	0.02565	0.109681	0.0455955	0.0279223	0.0295531	0.0202956	0.05756	0.0341862	0.0438148	0.0365617	0.033062	0.0460483	0.029985	0.0431357	0.0445858	0.0328906	0.04035	0.0500662	0.0508137	0.0539982	0.0295924
chr17	17207118	17207141	Target021	0.0442624	0.0435432	0.0502622	0.0490282	0.0459946	0.0662387	0.0644198	0.0874598	0.0802931	0.0706042	0.0453911	0.054928	0.0582656	0.0639815	0.04919	0.0566763	0.0562594	0.0595718	0.059271	0.0536548	0.0581011	0.0496913	0.056301
chr18	25710504	25710527	Target023	0.0135212	0.0150881	0.0090309	0.0113925	0.0152548	0.00954115	0.00662998	0.0229746	0.0137957	0.012554	0.00947224	0.0117194	0.0256539	0.0139857	0.0152277	0.0142862	0.0211446	0.0149101	0.0185346	0.0137351	0.0155599	0.0161606	0.0164802
chr18	28065882	28065905	Target024	0.0411837	0.0381447	0.0362934	0.0273681	0.0314968	0.0377027	0.028924	0.0322682	0.0329024	0.0355186	0.0386635	0.0455258	0.0359536	0.0394539	0.0444463	0.0371909	0.0471621	0.0489113	0.0502159	0.0430396	0.0442427	0.0465155	0.0375468
chr5	141704719	141704741	Target025	0.0459142	0.025131	0.0450757	0.0333724	0.0307859	0.0363924	0.0476554	0.065266	0.0421566	0.046902	0.0744092	0.0462619	0.0479486	0.0527403	0.0524712	0.0472393	0.0536017	0.0455854	0.0602128	0.0348807	0.0618496	0.0473967	0.0568582
chr9	108102086	108102109	Target028	0.041373	0.0368225	0.0376451	0.0377582	0.041937	0.0336345	0.0263937	0.0266848	0.0264484	0.083367	0.043004	0.0489787	0.0459847	0.0432695	0.0492057	0.0401323	0.0589483	0.0448173	0.0360066	0.0535839	0.0400855	0.0430281	0.0492068
chr11	29491089	29491113	Target029	0.045181	0.0511077	0.0800776	0.0573898	0.0575212	0.066795	0.0363827	0.0814446	0.073046	0.0742526	0.0666343	0.0791514	0.0849135	0.0863103	0.0635311	0.0637851	0.0819629	0.0775804	0.0832655	0.0713296	0.0738913	0.0632352	0.0778087
chr12	10280317	10280340	Target030	0.0615711	0.056761	0.0349517	0.0435623	0.0496873	0.0305073	0.0222753	0.0360718	0.0340876	0.0687812	0.0628433	0.0379171	0.0776197	0.0489942	0.0720881	0.0596615	0.0654807	0.0764436	0.0422236	0.055752	0.0711136	0.0584155	0.0649699
chr15	33428763	33428786	Target033	0.0311495	0.0473743	0.0776918	0.0561569	0.223601	0.0599121	0.0379818	0.0475265	0.042304	0.0606747	0.0652138	0.0534352	0.0737176	0.0586015	0.0562687	0.056293	0.0606473	0.0537393	0.0552016	0.0585235	0.0561356	0.0589865	0.0620888
chr2	59380468	59380491	Target037	0.029513	0.0438468	0.0222013	0.0442903	0.0396177	0.0267517	0.0364539	0.0270365	0.0380342	0.0529478	0.0758307	0.0486238	0.0495226	0.0446944	0.0585563	0.0606098	0.0533298	0.0626666	0.0524953	0.0592924	0.0584618	0.0459695	0.0607145
chr2	14575399	14575422	Target040	0.032174	0.0481073	0.0430887	0.0304173	0.0299744	0.046243	0.0349061	0.0452832	0.0300709	0.0532918	0.0317681	0.0444214	0.0363709	0.0364959	0.0447446	0.0416379	0.0365271	0.0504899	0.0443895	0.0371184	0.031563	0.0483848	0.0394536
chr2	181636302	181636325	Target043	0.0573641	0.0580138	0.0611889	0.065722	0.063765	0.205878	0.0580341	0.114192	0.0533574	0.0600033	0.0696702	0.0653097	0.0759672	0.0646152	0.0742265	0.0712987	0.053362	0.0668475	0.063982	0.0601107	0.0799049	0.066559	0.0718157
chr3	81747546	81747569	Target044	0.0444958	0.0378862	0.0376333	0.0405048	0.036079	0.0354437	0.0330944	0.0357157	0.035702	0.042779	0.0468237	0.0488497	0.0511762	0.0435996	0.0357964	0.0521287	0.0438771	0.06256	0.0592748	0.0460777	0.0457727	0.0437016	0.0488168
chr18	68142792	68142815	Target045	0.0476809	0.0377838	0.06818	0.0350872	0.0767405	0.0512558	0.0400468	0.0829553	0.0522224	0.0415159	0.067984	0.0580171	0.049633	0.0549258	0.0515746	0.0557378	0.0675503	0.049931	0.0589388	0.0481572	0.0612359	0.0640565	0.0582483
chr11	90386435	90386458	Target055	0.00815505	0.0125243	0.00788457	0.0467413	0.0137727	0.0143336	0.0183959	0.00743882	0.0171306	0.0145932	0.00982246	0.012449	0.027644	0.019893	0.03509	0.0299691	0.0104069	0.015387	0.0280207	0.0129135	0.0259545	0.0119893	0.0189338
chr12	21158844	21158867	Target057	0.0239801	0.0208876	0.0204143	0.0289788	0.0176141	0.0406215	0.030766	0.0200959	0.0231939	0.0232048	0.0213708	0.0324261	0.0227014	0.0218255	0.0273249	0.0294669	0.029715	0.0289703	0.0246897	0.0304482	0.0284957	0.0334794	0.0244138
chr14	65415589	65415612	Target062	0.104639	0.0658075	0.0678737	0.0689446	0.0556046	0.0656371	0.0478513	0.0482889	0.066686	0.0730327	0.0718318	0.0711666	0.0556041	0.0695209	0.0697825	0.0682731	0.0704152	0.0779211	0.0682872	0.0651771	0.0641842	0.0868966	0.0689369
chr3	8126946	8126969	Target065	0.0324231	0.0304958	0.0382138	0.0466056	0.0248983	0.0333181	0.0235386	0.0271702	0.031736	0.0287411	0.0304242	0.0341041	0.0320965	0.00574614	0.0390494	0.0299581	0.0385802	0.0281789	0.0405703	0.0377953	0.051825	0.0247939	0.03688
chr13	109422033	109422056	Target066	0.0201589	0.0284802	0.0293809	0.0247926	0.0217368	0.0423243	0.0177952	0.0245111	0.0233741	0.0207359	0.0331126	0.0349719	0.0234995	0.0318708	0.0305819	0.0264954	0.0334619	0.0269291	0.0337682	0.0328208	0.0376825	0.0280741	0.0271872
chr18	84804115	84804138	Target067	0.0291614	0.0336291	0.0242835	0.0355977	0.0937511	0.0379304	0.0399618	0.0255253	0.0314324	0.031285	0.0297337	0.0305182	0.0319598	0.0317484	0.0459691	0.0375153	0.0434479	0.0355279	0.0394878	0.0420633	0.0358463	0.0327958	0.0342338
chr13	27588947	27588970	Target071	0.0392095	0.283386	0.0320232	0.0398352	0.0756156	0.0463177	0.0491636	0.0495058	0.0481808	0.0945469	0.0300815	0.0637925	0.0535307	0.0497327	0.0360856	0.046391	0.0660078	0.0697995	0.0516293	0.0517142	0.0610234	0.0521667	0.0767115
chr14	58234729	58234752	Target072	0.028523	0.0354882	0.0449532	0.039495	0.0326567	0.0465123	0.0268516	0.0429742	0.0461216	0.0345784	0.0405595	0.0642177	0.051693	0.0460488	0.0495043	0.0417707	0.052375	0.0489229	0.0542273	0.0563266	0.0379065	0.0499032	0.0553435
chr6	46961793	46961816	Target073	0.001	0.0316256	0.001	0.001	0.0406504	0.0145222	0.0353232	0.0194326	0.0226449	0.015444	0.0158278	0.0484496	0.0453412	0.0152765	0.0149432	0.0310945	0.0293427	0.0348432	0.0147929	0.0152858	0.0126454	0.0164799	0.0749625
chr6	97971809	97971832	Target074	0.0423095	0.0320309	0.0300411	0.0393135	0.0393879	0.0354876	0.0408345	0.0338596	0.030662	0.0356035	0.0466219	0.0417971	0.0363456	0.0336306	0.0450146	0.0437088	0.033612	0.0380443	0.0408689	0.0472394	0.042944	0.0418508	0.0415135
chr12	19184032	19184055	Target075	0.0228961	0.0574011	0.0247994	0.0294211	0.0310932	0.0274527	0.0233125	0.0218813	0.0324759	0.0300113	0.0443913	0.0341587	0.0443705	0.0340144	0.0270992	0.0394156	0.0429004	0.0366307	0.0383223	0.0388399	0.0360408	0.040765	0.0368808
chr14	114988660	114988683	Target077	0.0406209	0.0572313	0.115353	0.0598563	0.0675064	0.0613866	0.050481	0.0934077	0.0752351	0.0696235	0.0869723	0.087609	0.068271	0.06561	0.0595294	0.0740611	0.0885391	0.0743191	0.0751402	0.069132	0.0855538	0.0808231	0.0863448
chr5	131389413	131389437	Target079	0.0100757	0.0106489	0.00951436	0.0135242	0.0077296	0.0172647	0.0061651	0.0122284	0.0227492	0.00707697	0.0173663	0.0246726	0.0153641	0.0187626	0.0208352	0.0220329	0.032544	0.0204329	0.0161005	0.0231381	0.0248333	0.0231612	0.0099681
chr17	13004458	13004481	Target082	0.0486796	0.0869187	0.071362	0.0706432	0.0448098	0.055275	0.0388533	0.133933	0.0877166	0.0661395	0.0618729	0.0756556	0.0862664	0.0801547	0.0717547	0.0850853	0.0654542	0.0724734	0.0752547	0.0814611	0.0864189	0.0720045	0.0780679
chr12	20424175	20424198	Target084	0.033554	0.0320111	0.0305813	0.0310798	0.0389972	0.0254639	0.0256228	0.0321897	0.0399163	0.0378657	0.0253895	0.0395547	0.032796	0.0381446	0.0438872	0.0376774	0.0318396	0.0390968	0.0420094	0.0319526	0.0401464	0.037183	0.0448155
chr12	19962437	19962460	Target086	0.0190252	0.0319465	0.0223958	0.0198382	0.0237853	0.0259777	0.0307711	0.0318582	0.0277425	0.0347796	0.0346535	0.0362469	0.0347266	0.0369388	0.0416528	0.0418155	0.0381667	0.0435287	0.0273827	0.0273518	0.0323348	0.0461187	0.0369846
chr10	64595465	64595488	Target087	0.0191335	0.0242585	0.0231187	0.0194866	0.0340515	0.0224921	0.0141196	0.0172303	0.0178705	0.0585204	0.0279882	0.02633	0.0232681	0.0246871	0.0249936	0.0256721	0.0280459	0.0190284	0.0259113	0.028976	0.029735	0.0249746	0.0186066
chr13	67280217	67280240	Target088	0.0546576	0.375415	0.0495252	0.0913687	0.0370709	0.0464874	0.0635123	0.0487858	0.0541571	0.0570182	0.0706245	0.0582183	0.0543212	0.0521424	0.0664936	0.062014	0.0609188	0.0667876	0.06375	0.0553946	0.0643498	0.0597547	0.0766974
chr13	42543517	42543539	Target090	0.0434821	0.047781	0.0498242	0.0485918	0.0479275	0.06193	0.210789	0.0418989	0.0527136	0.0572305	0.0596319	0.0581999	0.0607639	0.0635085	0.069783	0.067009	0.0676661	0.0647785	0.0654756	0.0724618	0.0578926	0.0647746	0.0835328
chr12	20204717	20204740	Target091	0.0430756	0.0329888	0.0284941	0.0939555	0.001	0.0434972	0.023801	0.0278746	0.0788821	0.0317494	0.0331602	0.0136556	0.0437493	0.0247311	0.0480192	0.0247249	0.0252461	0.0244141	0.0465224	0.0228154	0.0280505	0.0380518	0.055212
chr11	103204852	103204874	Target094	0.0490254	0.0685087	0.0422132	0.0647763	0.0408221	0.0745918	0.0553296	0.0449679	0.0502679	0.0688043	0.058495	0.0588537	0.0701131	0.0606476	0.0738803	0.0735309	0.0634691	0.0680944	0.0750259	0.0676803	0.0804345	0.0614595	0.0678506
chr12	19063743	19063766	Target095	0.0332347	0.0331028	0.0341644	0.0323675	0.0271848	0.0293523	0.0275775	0.0242135	0.0289995	0.0351171	0.0305842	0.0384224	0.037662	0.0335642	0.0343112	0.0299975	0.0463782	0.0418208	0.039478	0.0337122	0.0346931	0.0430445	0.0398181
chr3	140446284	140446307	Target097	0.0217723	0.0262975	0.0400844	0.0220136	0.0230539	0.017609	0.018605	0.0511675	0.0224432	0.0244125	0.0346032	0.028679	0.0225094	0.0268125	0.0239	0.0379913	0.0251986	0.0284863	0.03373	0.0214331	0.0216544	0.0233656	0.0388883
chr7	61450268	61450291	Target098	0.0203376	0.0513611	0.0518135	0.2331	0.012945	0.0474947	0.0651296	0.0322685	0.0602482	0.0837287	0.101272	0.070279	0.0527844	0.0504382	0.0428108	0.0664795	0.0635324	0.0636087	0.0832293	0.0522295	0.0904432	0.102712	0.0772201
chr12	20622660	20622683	Target099	0.0322217	0.0279133	0.0345195	0.0238135	0.0248699	0.0293188	0.0451984	0.0251841	0.0356944	0.0292318	0.0400744	0.0436155	0.0345958	0.0415177	0.0379867	0.0441943	0.0420864	0.0418269	0.0372423	0.0474178	0.0353401	0.0438595	0.0435931
chr13	118021773	118021796	Target100	0.0301508	0.0243406	0.0499848	0.034753	0.0464305	0.0451167	0.022805	0.0247341	0.0283795	0.0510959	0.0232736	0.037838	0.0407531	0.0379133	0.0340214	0.0284673	0.0401305	0.0371035	0.0441627	0.0317231	0.0370438	0.0366046	0.0344894
chr1	98915540	98915563	Target101	0.0572151	0.0452472	0.0586054	0.0540799	0.0547924	0.0568199	0.0473971	0.0600291	0.0654724	0.0623879	0.0660568	0.063236	0.0787628	0.0637095	0.0568287	0.0660772	0.0641977	0.0608591	0.0549921	0.0630673	0.0565076	0.0611127	0.0597247
chr1	20653600	20653623	Target104	0.0373448	0.0334077	0.0350897	15.2657	0.0370682	0.0472921	0.0334696	0.0340067	27.5891	8.17118	0.0406671	0.0477664	0.0429963	0.0356201	0.0439858	0.0298372	0.0391988	0.0525944	0.0383625	0.0345521	0.0398171	0.0394505	0.0366337
chr3	102734426	102734449	Target105	42.7382	0.0719589	0.0360701	0.105998	0.047081	45.6423	41.7285	0.0597193	0.0523359	15.7333	43.5585	0.0477655	0.0219256	0.026135	0.0574933	0.0376243	0.0375131	0.0476872	0.0472921	0.0308647	0.0158453	0.0585226	0.0330551
chr1	10115455	10115478	Target106	0.001	0.0330797	0.0378836	0.0683594	0.0439512	0.094677	0.001	0.0793111	0.0477954	0.0734664	0.0248973	0.0235821	0.001	0.0318539	0.0321992	0.0469484	0.045162	0.001	0.00967867	0.0303521	0.0513545	0.0115062	0.0437063
chr1	108283508	108283531	Target107	0.026278	0.0284159	0.0213011	0.0254868	0.0263014	0.0224789	0.0406263	0.0257075	0.02918	0.0246076	0.0640106	0.0361864	0.0287213	0.0319107	0.0332065	0.0288382	0.0323799	0.0348472	0.0333782	0.02887	0.0456145	0.0321457	0.0419265
chr1	116367874	116367897	Target108	0.0956733	0.0583325	0.204149	0.0785533	0.0955421	0.078937	0.0590023	0.0682334	0.0796289	0.095179	0.10621	0.148161	0.100026	0.0878199	0.0985999	0.0937976	0.0897735	0.0942406	0.0808351	0.0678477	0.134705	0.0760952	0.126283
chr1	138384183	138384206	Target110	0.0529491	0.0554262	0.0493641	0.0614691	0.0379939	0.0537898	0.0576658	0.0487542	0.0621965	0.0440113	0.0667738	0.0766137	0.0585608	0.0581666	0.0629314	0.0511383	0.068659	0.064647	0.0671662	0.0462195	0.072323	0.0627414	0.0495091
chr1	145499095	145499118	Target111	0.108398	0.0622639	0.0614799	0.0572377	0.0661984	0.0945236	0.0529705	0.0923332	0.067973	0.12792	0.0784089	0.103638	0.102839	0.100137	0.109922	0.0820421	0.0961764	0.0926565	0.0953957	0.0705672	0.0944929	0.105973	0.0860887
chr1	174571381	174571404	Target112	0.234027	0.129866	0.137107	0.164467	0.101757	0.261088	0.106589	0.210517	0.125193	0.151443	0.141067	0.0900374	0.11978	0.132163	0.122804	0.115457	0.137552	0.142588	0.141531	0.156629	0.230282	0.128831	0.128193
chr1	30191875	30191898	Target113	0.0330602	0.0292042	0.0458478	0.0312414	0.0256124	0.0402452	0.0294705	0.0248531	0.0370677	0.0434114	0.0429726	0.055504	0.0381021	0.0661196	0.0447219	0.0448989	0.0432254	0.0546293	0.0473289	0.0535891	0.048987	0.0464028	0.0626908
chr10	113370312	113370335	Target118	0.0724017	0.157022	0.274203	0.0601255	0.0269313	0.0687657	0.0819276	0.108152	0.0341812	0.0601714	0.0754746	0.0509904	0.0669738	0.0616603	0.0635068	0.063693	0.0543753	0.0692704	0.0611292	0.0661509	0.0595513	0.0619333	0.0675306
chr10	46641820	46641843	Target120	0.0117153	0.0177331	0.0102563	0.0210739	0.0113091	0.0147156	0.0153882	0.019222	0.0128843	0.0167834	0.0228631	0.0175345	0.0214367	0.0198418	0.0252049	0.0255611	0.0196952	0.0213834	0.0308153	0.0246053	0.0281527	0.0270542	0.024346
chr11	25631887	25631910	Target124	0.0185814	0.0159257	0.0177987	0.0209919	0.0180745	0.0225834	0.019406	0.0245357	0.0254535	0.0228984	0.0259213	0.0328389	0.0427003	0.0258719	0.0309774	0.0297553	0.02704	0.0336169	0.0348699	0.023268	0.0312147	0.0323752	0.041819
chr11	47243914	47243937	Target125	0.0455912	0.0522008	0.047855	0.0426005	0.0445563	0.047852	0.0311547	0.0405303	0.0450074	0.0379027	0.056302	0.048969	0.053392	0.0482089	0.0569989	0.05176	0.0526657	0.0600734	0.0552253	0.0633958	0.0540568	0.0515931	0.0614739
chr11	78508120	78508143	Target128	0.20128	0.0294929	0.0277998	0.0324625	0.0400978	0.0179179	0.0526602	0.0290618	0.0255779	0.0692505	0.0346129	0.0332477	0.0190832	0.0281439	0.0394138	0.0319871	0.027754	0.038184	0.031209	0.0334635	0.0396803	0.0333292	0.0364853
chr11	83643234	83643257	Target129	0.0350779	0.311549	0.0376795	0.0488066	0.0634848	0.0502476	0.035331	0.0476745	0.0559657	0.0697899	0.0352008	0.0405307	0.0641225	0.0598561	0.0658712	0.0597714	0.0497836	0.0603731	0.04544	0.0527704	0.0537788	0.0699953	0.0594018
chr12	21770331	21770354	Target132	0.0237605	0.0328242	0.00248145	0.019213	0.0415682	0.0273667	0.0211484	0.0293191	0.0459369	0.0213592	0.0415655	0.0357183	0.0175371	0.0259414	0.0202306	0.0349964	0.0457942	0.0305217	0.0362574	0.0337959	0.0192762	0.0442161	0.040333
chr12	22737977	22738000	Target133	0.0264742	0.0285497	0.0149806	0.0232071	0.03126	0.0172165	0.0246742	0.0271717	0.0237588	0.0215384	0.0336895	0.0338968	0.0375743	0.0300764	0.0390537	0.0316102	0.0273243	0.0298921	0.0287047	0.0263419	0.0330208	0.0331275	0.0356588
chr12	24089428	24089451	Target136	0.0208616	0.0314367	0.0229121	0.0169909	0.0226877	0.0179598	0.0303306	0.017751	0.0211349	0.0380055	0.0634518	0.050344	0.0119574	0.0404367	0.0148832	0.0315806	0.0312549	0.001	0.0408163	0.0294507	0.035524	0.0591804	0.020475
chr12	56199138	56199161	Target139	0.0268862	0.0212611	0.0650551	0.0285016	0.0198896	0.033875	0.0293473	0.0428879	0.0847135	0.0374338	0.0232869	0.027494	0.0270266	0.03594	0.0266407	0.0227739	0.028271	0.0251406	0.0317659	0.0253447	0.0269498	0.0304523	0.0289618
chr12	66441155	66441178	Target140	0.072101	0.0482464	0.069979	0.0739406	0.158218	0.057246	0.0519488	0.0635148	0.0821067	0.0699215	0.0545689	0.0672919	0.0587001	0.055957	0.0625173	0.0595676	0.0660945	0.0749908	0.0750042	0.0751699	0.0664657	0.0596025	0.0546372
chr12	8055378	8055401	Target141	0.0344916	0.0358956	0.0439914	0.0321878	0.0430076	0.0330425	0.0220572	0.0304446	0.0278436	0.0462447	0.0406736	0.0421679	0.0344835	0.0452213	0.0336323	0.0454665	0.0471453	0.0463256	0.032119	0.0387796	0.0457045	0.0388372	0.0527977
chr12	84414190	84414213	Target142	0.0705085	0.0261147	0.0477319	0.0310879	0.0228086	0.0356073	0.030258	0.0230546	0.0416168	0.0466911	0.0427257	0.0395087	0.0271973	0.0532371	0.0305762	0.0360614	0.0444266	0.0503536	0.0424289	0.0445289	0.0363584	0.0284346	0.0391384
chr14	34304968	34304991	Target148	0.100771	0.167013	0.0973191	0.125559	0.108203	0.101325	0.0599158	0.0879291	0.0966794	0.0993724	0.0835177	0.0981997	0.0935835	0.0932339	0.0849702	0.0957345	0.102158	0.11462	0.0895807	0.0767526	0.0982575	0.0704105	0.0932142
chr14	76728322	76728345	Target150	0.0700087	0.0462935	0.0537565	0.0788218	0.0505627	0.0510402	0.0759891	0.0710648	0.0619408	0.0714492	0.137489	0.0636652	0.0712441	0.0627492	0.0750928	0.0589038	0.0683863	0.0694246	0.0641746	0.0782484	0.0658137	0.0681449	0.0716373
chr14	95794481	95794504	Target152	0.0777734	0.0706483	0.0751189	0.0787499	0.0582278	0.0736654	0.0554406	0.0712045	0.0797644	0.0487444	0.0677347	0.065752	0.093207	0.0807496	0.0941979	0.088174	0.0738144	0.0914578	0.0617082	0.0671965	0.073104	0.0709036	0.0699024
chr15	35497891	35497914	Target153	0.0504555	0.0510907	0.0346212	0.0473799	0.0575985	0.0389004	0.0276059	0.0432122	0.062522	0.0405593	0.0513557	0.0605406	0.0541765	0.0452156	0.0517267	0.0513824	0.045857	0.0529119	0.0514955	0.0592016	0.0546459	0.0419992	0.0650526
chr15	48857003	48857026	Target154	0.0196879	0.0379736	0.0738427	0.0404688	0.0282056	0.0939461	0.0410341	0.0337465	0.0522573	0.0185215	0.0721693	0.0263481	0.0287164	0.0609146	0.0642934	0.0595977	0.0316685	0.0335297	0.0515021	0.0761071	0.0483699	0.0523451	0.0353052
chr16	26977655	26977678	Target157	0.0201171	0.0203236	0.0223986	0.0313778	0.0193771	0.0228763	0.0196209	0.0228138	0.0199649	0.0214745	0.0239033	0.030711	0.017966	0.0213771	0.0249832	0.0348199	0.0377444	0.0270222	0.020948	0.0242411	0.0285578	0.0252858	0.0328587
chr16	74793944	74793967	Target158	0.0506398	0.0457038	0.060141	0.0597793	0.0457883	0.0705069	0.115245	0.0463237	0.0532055	0.0732874	0.0560876	0.0606917	0.0623437	0.0647859	0.0589366	0.0610254	0.053511	0.0520641	0.0646706	0.0495834	0.06407	0.0548678	0.0571051
chr17	17042278	17042301	Target161	0.0758054	0.0493528	0.0351741	0.0673843	0.0418101	0.054644	0.0360851	0.0428324	0.0452145	0.0549892	0.0676759	0.0474014	0.0693023	0.0621773	0.0672256	0.0456078	0.0528612	0.0577074	0.0610401	0.0512881	0.0620575	0.0635694	0.0675098
chr17	30008748	30008770	Target163	0.0615047	0.0985996	0.0514341	0.0566375	0.0788358	0.079778	0.0542645	0.0418651	0.0444682	0.0632377	0.0524457	0.059993	0.0488736	0.0646749	0.0515584	0.0593734	0.0531793	0.0645363	0.0707472	0.0580717	0.050219	0.0558184	0.0627641
chr18	21045460	21045483	Target167	0.0925372	0.0212646	0.0232448	0.0350719	0.0238205	0.0271251	0.0139669	0.0375997	0.0189698	0.0254797	0.0233933	0.0324384	0.0305671	0.0207354	0.0302101	0.0363523	0.0297076	0.0332944	0.0291133	0.0234525	0.0204174	0.0259711	0.0432087
chr18	47912343	47912366	Target170	0.0462432	0.0480541	0.0401845	0.0565323	0.0390628	0.0483482	0.0442928	0.0493846	0.206085	0.0520123	0.0496382	0.061081	0.052983	0.0487725	0.054466	0.0532505	0.0674181	0.0531293	0.0533364	0.0674051	0.0624582	0.0604352	0.0564378
chr18	55008129	55008152	Target171	0.036266	0.0854429	0.0816222	0.069912	0.045787	0.0467915	0.0346267	0.0647328	0.0541073	0.0668883	0.0719512	0.0681304	0.0568951	0.0634721	0.0658416	0.0635018	0.0770419	0.0729638	0.0579945	0.0782577	0.0640937	0.0624318	0.0702395
chr18	74347468	74347491	Target172	0.22081	0.070301	0.113723	0.0775731	0.0550032	0.0599336	0.0757733	0.0857024	0.0842114	0.0670032	0.0924236	0.0863228	0.0786108	0.0704113	0.0928042	0.08293	0.0667268	0.0966198	0.0793777	0.077791	0.0725027	0.0870601	0.0682243
chr18	89791885	89791907	Target174	0.0444848	0.046177	0.108752	0.0416013	0.0714796	0.0342936	0.0317402	0.046953	0.0707096	0.0440411	0.0471605	0.0764829	0.0618517	0.0458073	0.0326136	0.0564955	0.0711142	0.0526968	0.0605159	0.0512915	0.0527712	0.0468582	0.055301
chr19	35526874	35526897	Target176	0.0440366	0.0325618	0.031883	0.0308556	0.032451	0.043535	0.0260616	0.0333954	0.048402	0.0316761	0.0471685	0.0462007	0.0342727	0.0344581	0.0410442	0.0418908	0.0483463	0.0408719	0.0441911	0.0394035	0.0455073	0.0375319	0.0539869
chr19	36166199	36166222	Target177	0.0416845	0.0670598	0.0473206	0.052631	0.0270929	0.0966124	0.0322921	0.0398921	0.0446025	0.0469925	0.049965	0.0545052	0.063894	0.0486981	0.0504862	0.0460262	0.0537573	0.0474936	0.0628574	0.0398123	0.0294652	0.0344813	0.0404449
chr2	102440887	102440909	Target179	0.0547265	0.0499005	0.0393605	0.0585652	0.0762299	0.0617956	0.0519042	0.0564246	0.0632201	0.152817	0.0627405	0.0782508	0.0611404	0.0570789	0.069161	0.0660584	0.0715226	0.0705594	0.084073	0.0777692	0.071456	0.0684253	0.05283
chr2	106265095	106265118	Target180	0.0862218	0.0711435	0.0680791	0.0858533	0.0540511	0.0910286	0.15168	0.0609714	0.101401	0.152966	0.072376	0.101141	0.0717367	0.0927214	0.0775773	0.0907583	0.0916888	0.0857128	0.0772397	0.0860667	0.0859047	0.0840327	0.109001
chr2	155444940	155444963	Target183	0.0415921	0.0500529	0.0248712	0.0475026	0.0286825	0.0446298	0.0267508	0.0375484	0.0287311	0.0355362	0.0391006	0.0404769	0.0383226	0.0354446	0.0363899	0.04442	0.0428801	0.0450625	0.0387104	0.0386132	0.0353857	0.0435228	0.0494585
chr2	5694846	5694869	Target185	0.0301664	0.0332269	0.0196958	0.0377665	0.0292447	0.0308681	0.0201998	0.0295795	0.0251305	0.0162774	0.0303542	0.0333966	0.0320919	0.0427879	0.0308404	0.0350356	0.0319047	0.0373177	0.0229812	0.0401911	0.0390887	0.0312359	0.0230366
chr2	59426198	59426221	Target186	0.052357	0.0595407	0.0680075	0.118439	0.144442	0.138482	0.109789	0.0853594	0.155095	0.0799874	0.088406	0.0677937	0.0793067	0.0882072	0.0901098	0.0747614	0.0952254	0.0981795	0.0745528	0.0733181	0.0841089	0.0804147	0.0779741
chr2	84546019	84546042	Target187	0.0371041	0.0565801	0.0355737	0.0315067	0.0299276	0.0429139	0.0309282	0.0813232	0.042753	0.0368892	0.102497	0.037095	0.0392672	0.045703	0.045026	0.0402508	0.0335659	0.0355745	0.0401925	0.0537054	0.0433072	0.0463362	0.0400385
chr3	122257728	122257751	Target189	0.0222237	0.0438727	0.0349203	0.146435	0.0461536	0.0325553	0.0345214	0.0336253	0.0445861	0.0209276	0.0280698	0.0387904	0.0243943	0.0364052	0.0378392	0.0414071	0.0451701	0.050925	0.036329	0.038487	0.0398453	0.0525574	0.0423301
chr3	133162661	133162684	Target190	0.205388	0.234423	0.445824	0.327102	0.180096	0.227212	0.217286	0.215252	0.223804	0.223336	0.3219	0.216461	0.219565	0.194052	0.210057	0.189008	0.2028	0.189935	0.210876	0.221367	0.218914	0.186022	0.202153
chr4	119396324	119396347	Target191	0.0629168	0.0312839	0.0254425	0.0287625	0.0205177	0.0251789	0.0192821	0.064023	0.0275192	0.0281537	0.0298188	0.0331464	0.0285381	0.028948	0.0300855	0.0332569	0.0335677	0.031432	0.0377079	0.0311637	0.0319837	0.0332659	0.0344934
chr4	28678997	28679020	Target192	0.026244	0.0311344	0.0378258	0.0336587	0.0582321	0.0154629	0.0324873	0.0263863	0.0326347	0.0242341	0.0853095	0.0347092	0.0247185	0.0229653	0.0332878	0.024317	0.0431642	0.0402387	0.0383229	0.034999	0.0507544	0.0497246	0.0322975
chr4	33776384	33776407	Target194	0.0248632	0.0451954	0.0465385	0.0270428	0.0239622	0.0326637	0.0175669	0.0329744	0.0265719	0.0298544	0.0374578	0.0474077	0.049532	0.0444595	0.0361661	0.0398349	0.0429052	0.0466219	0.0352814	0.0350398	0.0434718	0.0337976	0.0335577
chr4	8227452	8227475	Target196	0.0528095	0.0418774	0.0456924	0.0442579	0.0706446	0.0442449	0.0756489	0.0447679	0.0418822	0.0770538	0.0591382	0.0477861	0.0377335	0.0505711	0.0558807	0.0360439	0.0525199	0.0539785	0.0372889	0.0421479	0.0650795	0.0488405	0.0573999
chr5	35346651	35346674	Target198	0.0361533	0.0285036	0.0173115	0.0280034	0.0505051	0.0501086	0.0233227	0.0170401	0.340671	0.0406918	0.0299088	0.026921	0.0402593	0.0216563	0.0691483	0.0318878	0.0471254	0.0461272	0.0516636	0.0507872	0.0356968	0.0213618	0.0290071
chr5	58227427	58227450	Target202	0.0140378	0.0244744	0.0261201	0.0371463	0.0135822	0.0245058	0.0201045	0.0393191	0.0317843	0.0255307	0.0444464	0.0466327	0.0330834	0.0474212	0.0314628	0.0312976	0.0292477	0.0246678	0.0503868	0.0387261	0.0466052	0.0440858	0.0386514
chr5	71479750	71479772	Target204	0.134487	0.137028	0.139324	0.138737	0.159172	0.121979	0.171024	0.141779	0.138747	0.127382	0.144316	0.139283	0.140993	0.137515	0.145105	0.157482	0.141053	0.15445	0.143618	0.136092	0.140425	0.142148	0.140116
chr5	91670965	91670988	Target205	0.0126196	0.0124629	0.0179363	0.133914	0.0137413	0.0881025	0.0143661	0.0127563	0.0182663	0.0116242	0.0222171	0.0172934	0.0113193	0.0167191	0.0197053	0.0202748	0.0227176	0.021667	0.0227297	0.0187833	0.0204967	0.012276	0.021895
chr5	92197045	92197068	Target206	0.029985	0.0230051	0.0395995	0.0305208	0.024946	0.030185	0.0236395	0.103028	0.0355279	0.0330305	0.0407027	0.0487455	0.0343761	0.0439548	0.039399	0.0366058	0.041187	0.0405732	0.0356413	0.047162	0.0316318	0.0386447	0.0451462
chr6	110989182	110989205	Target208	0.0579963	0.108802	0.0344333	0.0407869	0.0441734	0.16707	0.0556568	0.030819	0.0488599	0.0447357	0.049636	0.0518057	0.0483887	0.048969	0.0499645	0.0538363	0.0548289	0.0594295	0.0617117	0.0543263	0.0610935	0.0612977	0.0583864
chr6	67757309	67757332	Target213	0.0478968	0.0536924	0.0622061	0.06857	0.0548703	0.0593697	0.042777	0.0454093	0.0521278	0.0386455	0.0375807	0.0554131	0.0564309	0.0541596	0.0572689	0.056381	0.0721915	0.0608857	0.0565433	0.0510158	0.0544117	0.064273	0.0652091
chr7	120692010	120692033	Target214	0.00985052	0.00600139	0.0100826	0.00787942	0.00987706	0.0136356	0.00711537	0.0136896	0.00446695	0.00386655	0.00758393	0.0122891	0.0177805	0.00492725	0.0111264	0.0126126	0.0117075	0.0104307	0.0152305	0.0107201	0.013025	0.0104635	0.0125306
chr7	63333898	63333921	Target219	0.0599515	0.0638047	0.0462185	0.0429025	0.0539244	0.167814	0.0558537	0.0585559	0.0444768	0.0610588	0.0713745	0.058902	0.0586766	0.0583644	0.0578393	0.0715899	0.0581179	0.0636915	0.0607461	0.0668522	0.0642255	0.0614293	0.0602363
chr8	103324284	103324307	Target220	0.144838	0.20714	0.1167	0.102761	0.158589	0.117501	0.107475	0.0865661	0.111162	0.134377	0.114136	0.112928	0.118825	0.128307	0.123467	0.112171	0.113895	0.124812	0.118557	0.110915	0.11173	0.108784	0.125483
chr8	29278653	29278676	Target222	0.058232	0.0472594	0.0719966	0.0598239	0.0639672	0.0543223	0.0482803	0.0545429	0.0554428	0.0839214	0.0714462	0.0738467	0.0739492	0.0776062	0.0620507	0.0800064	0.0732756	0.0692244	0.0687508	0.0762995	0.0800997	0.061209	0.0732452
chr8	32053915	32053937	Target223	0.0242924	0.0460071	0.0310628	0.0248594	0.0190954	0.025633	0.0254145	0.0313363	0.0247072	0.027934	0.0299916	0.0461884	0.0306157	0.0372013	0.0405995	0.0336018	0.0362616	0.0338676	0.0366526	0.0440577	0.026464	0.0371482	0.0403645
chr8	96648016	96648039	Target230	0.0393645	0.0303502	0.0403016	0.0359222	0.0262218	0.0355888	0.0159308	0.0244193	0.0418215	0.0300816	0.0328758	0.0326004	0.0368573	0.0367811	0.0372503	0.0331317	0.0417798	0.0329483	0.0345708	0.0440377	0.0446147	0.029135	0.0442624
chr9	111820513	111820536	Target231	0.119626	0.12488	0.11021	0.114409	0.0843003	0.1473	0.102268	0.151645	0.118743	0.121137	0.136426	0.120313	0.135545	0.13571	0.123322	0.12125	0.121912	0.129431	0.11556	0.127406	0.12786	0.118098	0.13446
chr9	98128625	98128648	Target236	0.0326793	0.0290639	0.028552	0.0304615	0.0381581	0.0411946	0.0210181	0.0375218	0.0376611	0.0345098	0.0497718	0.0309228	0.0380459	0.0316002	0.0403937	0.0331258	0.043089	0.0264993	0.0498707	0.0385062	0.0287723	0.0272332	0.0382984
chrX	13435255	13435278	Target237	0.0278193	0.0158851	0.0276763	0.0355339	0.0227041	0.0441811	0.0231945	0.0327889	0.038889	0.0516262	0.0292337	0.0579969	0.0510334	0.0456334	0.0286041	0.0396537	0.0179673	0.0424281	0.0515544	0.0675548	0.0803037	0.04914	0.0495435
chrX	155446149	155446172	Target239	0.199641	0.144272	0.16359	0.172934	0.317759	0.233955	0.192502	0.17239	0.164934	0.159808	0.149604	0.154392	0.175128	0.148241	0.155277	0.127796	0.149958	0.151981	0.15802	0.168165	0.179503	0.156668	0.167287
chrX	76301998	76302020	Target242	0.0269288	0.027552	0.067944	0.0349691	0.0234705	0.279349	0.0252164	0.0426928	28.5297	0.0410695	0.0833792	0.0576603	0.0564482	0.0688226	0.0561109	0.0417202	0.065728	0.0438915	0.0527934	0.0560991	0.0385344	0.0471032	0.0474414
chrX	83220894	83220916	Target243	0.0120115	0.0166113	0.0300613	0.0194009	0.0108962	0.0151541	0.010594	0.0116591	0.0116932	0.0212264	0.0127903	0.021229	0.0166711	0.0139291	0.0147918	0.0219953	0.0154083	0.0145773	0.00802673	0.0176345	0.0223624	0.0139449	0.0135174
chrX	87944317	87944340	Target244	0.616369	0.135501	0.158616	0.24452	0.213262	0.197315	0.339957	0.172414	0.239797	0.183625	0.178374	0.206969	0.268622	0.214937	0.145096	0.176789	0.277122	0.241697	0.163495	0.222631	0.226424	0.184552	0.155829
chrX	85782581	85782603	Target248	0.160073	0.206155	0.954691	0.217263	0.313297	0.197321	0.15302	0.184528	0.168318	0.220338	0.22036	0.189593	0.201005	0.184613	0.21825	0.216685	0.209875	0.191986	0.231597	0.186884	0.219466	0.163319	0.207827
chr3	69292647	69292669	Target249	0.054156	0.0362874	0.0471864	0.0271755	0.0420869	0.0312355	0.0304648	0.0425837	0.0474139	0.0369614	0.0381817	0.0509549	0.0382742	0.0484922	0.0445877	0.0439772	0.0533103	0.0473578	0.0389453	0.0476232	0.0447994	0.0466768	0.0412488
chr17	17090513	17090535	Target251	0.0446894	0.0664231	0.0821693	0.0293083	0.107296	0.032987	0.001	0.0334225	0.0977278	0.0301386	0.0941841	0.001	0.001	0.0328731	0.0710732	0.0301477	0.136986	0.120048	0.0242424	0.0529942	0.0898473	0.105522	0.0890076
chr17	17042279	17042301	Target252	0.0758054	0.0493528	0.0351741	0.0673843	0.0418101	0.054644	0.0360851	0.0428324	0.0452145	0.0549892	0.0676759	0.0474014	0.0693023	0.0621773	0.0672256	0.0456078	0.0528612	0.0577074	0.0610401	0.0512881	0.0620575	0.0635694	0.0675098
chr17	17147728	17147750	Target253	0.0149298	0.0331455	0.110589	0.044027	0.001	0.0329164	0.076746	0.137033	0.0244678	0.001	0.0467399	0.0712251	0.0948467	0.0332889	0.0956023	0.0305157	0.105932	0.148854	0.0717703	0.0514403	0.13369	0.001	0.0441501
chr17	17207119	17207141	Target254	0.0442624	0.0435432	0.0502622	0.0490282	0.0459946	0.0662387	0.0644198	0.0874598	0.0802932	0.0706043	0.0453911	0.054928	0.0582657	0.0639815	0.04919	0.0566765	0.0562597	0.059572	0.059271	0.0536548	0.0581013	0.0496913	0.0563011
chr6	82186516	82186538	Target257	0.0664722	0.0986876	0.101957	0.0590082	0.0824636	0.066778	0.0817257	0.087966	0.0642297	0.0671398	0.0750334	0.0831911	0.0729036	0.0713238	0.0800565	0.0645979	0.0733502	0.0904507	0.0692209	0.0741514	0.0871896	0.0694378	0.06742
