## Supplemental Table 7 for "Prime Editing in Mice Reveals the Essentiality of a Single Base in Driving Tissue-Specific Gene Expression"

### Sheet: Sheet1
Supplementary Table 7. List of Primers
Primer Name	Primer Sequence	Amplimer Size	Application
Forward Tspan2	ACACTCTTTCCCTACACGACGCTCTTCCGATCTNNNNAAACCTAGCAGGATGTGAGTG	396 bp	MiSeq
Reverse Tspan2	TGGAGTTCAGACGTGTGCTCTTCCGATCTTATGGAAACCTAGGGAGGTGA
Forward Tspan2-Ex5	AACTCTCATTACCTTCCACTCAG	176 bp	qRT-PCR
Reverse Tspan2-Ex7	GACCCGCAATCCCAATACC
Forward Tspan2os-Ex1	TCTCCTCTTCTCATCACCTCTG	278 bp	qRT-PCR
Reverse Tspan2os-Ex4	CCCCAGCTTAACAGTTCC
Forward Hprt-Ex3	TGGCCCTCTGTGTGCTCAA	139 bp	qRT-PCR
Reverse Hprt-Ex3	TGATCATTACAGTAGCTCTTCAGTCTGA
Forward Tspan2-HDR-wt	CGCGCCTACTCCCAGTTCTTGCCT	381 bp	Genotyping HDR
Forward Tspan2-HDR-mut	CGCGCCTACTCCCAGTTCTTGGTC
Reverse Tspan2-HDR	GAGGTAGCACCACCTTCGTC
Forward Tspan2-PE2	AAACCTAGCAGGATGTGAGTG	330 bp	Genotyping PE &
Reverse Tspan2-PE2	TATGGAAACCTAGGGAGGTGA		Sanger sequencing
Tspan2-sgRNA	UAGAGGACUGUUACCUUAAU	NA	HDR editing
Tspan2-ssODN	CAGTGTCAGGGCCCAGGGCCTCCGCCTGGCGCGCCTACTCCCAGTTCTTGGT	NA	HDR editing
	CATTAAGGTAACAGTCCTCTAGGAACGCAGCGGCAGGAGGGAGGGTCCCCA
Tspan2-pegRNA	UAGAGGACUGUUACCUUAAUGUUUUAGAGCUAGAAAUAGCAAGUUAAAAUAA	NA	PE2 editing
	GGCUAGUCCGUUAUCAACUUGAAAAAGUGGCACCGAGUCGGUGCGUUCUUG
	GCUAUUAAGGUAACAGUCCUUU
